# Organelle proteomic profiling reveals lysosomal heterogeneity in association with longevity

**DOI:** 10.1101/2022.10.16.512400

**Authors:** Yong Yu, Shihong M. Gao, Youchen Guan, Pei-Wen Hu, Qinghao Zhang, Jiaming Liu, Bentian Jing, Qian Zhao, David M Sabatini, Monther Abu-Remaileh, Sung Yun Jung, Meng C. Wang

**Author notes:** Equal contribution (Yong Yu, Shihong M. Gao, Youchen Guan). Correspondence and requests for materials should be addressed to Meng C. Wang or Yong Yu.

## Abstract

Lysosomes are active sites to integrate cellular metabolism and signal transduction. A collection of proteins associated with the lysosome mediate these metabolic and signaling functions. Both lysosomal metabolism and lysosomal signaling have been linked to longevity regulation; however, how lysosomes adjust their protein composition to accommodate this regulation remains unclear. Using deep proteomic profiling, we systemically profiled lysosome-associated proteins linked with different longevity mechanisms. We further discovered the lysosomal recruitment of AMPK and nucleoporin proteins and their requirements for longevity in response to increased lysosomal lipolysis. Through comparative proteomic analyses of lysosomes from different tissues and labeled with different markers, we discovered lysosomal heterogeneity across tissues as well as the specific enrichment of the Ragulator complex on Cystinosin positive lysosomes. Together, this work uncovers lysosomal proteome heterogeneity at different levels and provides resources for understanding the contribution of lysosomal protein dynamics to signal transduction, organelle crosstalk and organism longevity.
