## Supplementary Table 1. Lysosome-enriched proteins identified from LMP-1 Lyso-IP using WT worms for "Organelle proteomic profiling reveals lysosomal heterogeneity in association with longevity"

### Sheet: Sheet1
Table S1 Lysosome-enriched proteins identified from LMP-1 Lyso-IP using WT worms
Protein Name	Description	Subcellular location	Molecular function
CAH-5	Carbonic anhydrase 7	Cytosol	Enzyme
PLC-4	1-phosphatidylinositol-4,5-bisphosphate phosphodiesterase delta-3	Cytosol	Enzyme
T10B11.2	Ceramide kinase	Cytosol	Enzyme
GCP-2.1	Glutamate carboxypeptidase 2	Cytosol/Nucleus	Enzyme
PLD-1	Phospholipase D1	Endosome/Golgi/ER	Enzyme
FMO-3	Dimethylaniline monooxygenase [N-oxide-forming] 5	ER	Enzyme
MANS-1	Mannosyl-oligosaccharide 1,2-alpha-mannosidase IA	ER	Enzyme
BLI-4	Proprotein convertase subtilisin/kexin type 6	ER/Extracellular	Enzyme
F52H2.6	Delta(24)-sterol reductase, cholesterol biosynthesis	ER/Golgi	Enzyme
R08F11.1	Non-lysosomal glucosylceramidase	ER/Golgi	Enzyme
SAC-1	Phosphatidylinositide phosphatase SAC1	ER/Golgi	Enzyme
Y32F6A.5	Retinoid-inducible serine carboxypeptidase	Extracellular	Enzyme
EGL-30	Guanine nucleotide-binding protein subunit alpha-14	Extracellular Exosome	Enzyme
GLY-7	N-acetylgalactosaminyltransferase 7	Golgi	Enzyme
Y57G11C.33	Golgin subfamily A member 7	Golgi	Enzyme
AAGR-2	Lysosomal alpha-glucosidase	Lysosome	Enzyme
AMAN-1	Xaa-Pro dipeptidase	Lysosome	Enzyme
ASP-4	Cathepsin D	Lysosome	Enzyme
C33G3.4	Beta-mannosidase	Lysosome	Enzyme
CPZ-1	Cathepsin Z	Lysosome	Enzyme
CPZ-2	Cathepsin X	Lysosome	Enzyme
F09B12.3	Putative phospholipase B-like 2	Lysosome	Enzyme
F41C3.5	cathepsin A	Lysosome	Enzyme
GANA-1	Alpha-N-acetylgalactosaminidase	Lysosome	Enzyme
HEX-1	Beta-hexosaminidase subunit beta	Lysosome	Enzyme
K10C9.3	ribonuclease T2, has ribonuclease activity	Lysosome	Enzyme
M05B5.4	Group XV phospholipase A2	Lysosome	Enzyme
PCP-5	Lysosomal Pro-X carboxypeptidase	Lysosome	Enzyme
PHO-14	Lysosomal acid phosphatase	Lysosome	Enzyme
PHO-5	Lysosomal acid phosphatase	Lysosome	Enzyme
PPT-1	Palmitoyl-protein thioesterase 1	Lysosome	Enzyme
R04B3.2	N(4)-(beta-N-acetylglucosaminyl)-L-asparaginase	Lysosome	Enzyme
R07E3.1	Cathepsin F	Lysosome	Enzyme
TAG-196	Cathepsin F	Lysosome	Enzyme
Y37D8A.2	Putative phospholipase B-like 2	Lysosome	Enzyme
Y54F10AM.8	Putative phospholipase B-like 2	Lysosome	Enzyme
R09F10.1	Cathepsin L-like proteinase	Lysosome	Enzyme
C18B12.4	E3 ubiquitin-protein ligase RNF13	Lysosome/Endosome/Others	Enzyme
F09G2.8	Phospholipase D3/NAPE-PLD	Lysosome/Endosome/Others	Enzyme
DHS-1	Retinol dehydrogenase 14	Lysosome/ER	Enzyme
F36A2.9	Phospholipase B1, membrane-associated	Plasma Membrane	Enzyme
T28D9.3	Phospholipid phosphatase	Plasma Membrane	Enzyme
TRE-3	Trehalase	Plasma Membrane	Enzyme
APH-2	Nicastrin, Essential subunit of the gamma-secretase complex	Plasma Membrane	Enzyme
C53D5.5	Gamma-glutamyltranspeptidase 1	Plasma Membrane	Enzyme
AC3.5	Leucyl-cystinyl aminopeptidase	Plasma membrane/Extracellular	Enzyme
T27F6.6	Sphingomyelin phosphodiesterase 2	Unknown	Enzyme
SID-5	worm specific: involved in RNA interference and RNA transport	Endosome	Other
BAM-2	worm specific: integral component of plasma membrane	Plasma Membrane	Unknown
C15H9.9	Drosophila QUIVER protein	Unknown	Unknown
C18E9.9	worm specific	Unknown	Unknown
C23H3.2	worm specific	Unknown	Unknown
F09G8.7	Worm specific	Unknown	Unknown
F15B9.10	Worm specific	Unknown	Unknown
F20D1.3	worm specific	Unknown	Unknown
F35E12.10	worm specific	Unknown	Unknown
F42G10.1	worm specific	Unknown	Unknown
INX-12	innexin=invertebrate connexin analogue, gap junction proteins	Unknown	Other
INX-13	innexin=invertebrate connexin analogue, gap junction proteins	Unknown	Other
INX-15	innexin=invertebrate connexin analogue, gap junction proteins	Unknown	Other
INX-16	innexin=invertebrate connexin analogue, gap junction proteins	Unknown	Other
INX-17	innexin=invertebrate connexin analogue, gap junction proteins	Unknown	Other
INX-2	innexin=invertebrate connexin analogue, gap junction proteins	Unknown	Other
INX-5	innexin=invertebrate connexin analogue, gap junction proteins	Unknown	Other
INX-9	innexin=invertebrate connexin analogue, gap junction proteins	Unknown	Other
LIN-24	worm specific	Unknown	Other
LIN-33	worm specific	Unknown	Other
NDG-4	worm specific	Unknown	Other
NLP-36	worm specific	Unknown	Other
NRF-6	worm specific	Unknown	Other
PERM-5	worm specific	Unknown	Other
PTR-24	worm specific	Unknown	Other
R12C12.9	worm specific	Unknown	Unknown
SUR-7	worm specifc	Unknown	Other
T01C8.2	worm specifc	Unknown	Unknown
TTR-24	worm specifc, Transthyretin-related protein	Unknown	Other
TTR-5	worm specifc, Transthyretin-related protein	Unknown	Other
TTR-6	worm specifc, Transthyretin-related protein	Unknown	Other
Y39B6A.1	worm specifc	Unknown	Unknown
Y51F10.11	worm specific	Unknown	Unknown
Y73F4A.1	worm specifc	Unknown	Unknown
Y92H12BR.3	worm specifc	Unknown	Unknown
ZIG-9	worm specifc	Unknown	Other
ZK6.11	worm specifc	Unknown	Unknown
NRF-5	worm specific: Enables phosphatidylserine binding activity. Involved in lipid transport and positive regulation of engulfment of apoptotic cell.	Unknown	Other
GOA-1	Guanine nucleotide-binding protein G(i) subunit alpha	Cytosol	Signaling
GPA-8	Guanine nucleotide-binding protein G(t) subunit alpha-2	Cytosol	Signaling
LEC-4	Galectin 4	Cytosol	Signaling
LET-60	GTPase KRas	Cytosol	Signaling
PKC-2	Protein kinase C, alpha variant (Fragment)	Cytosol	Signaling
LEC-8	galectin 3	Cytosol	Signaling
SRC-1	Tyrosine-protein kinase Fyn	Cytosol/Nucleus	Signaling
T01G5.1	Vascular endothelial growth factor receptor 3	Cytosol/Nucleus	Signaling
LEC-6	galectin 12	Cytosol/Nucleus	Signaling
GPB-1	Guanine nucleotide-binding protein G(I)/G(S)/G(T) subunit beta	Cytosol/perinuclear	Signaling
VER-3	Vascular endothelial growth factor receptor 1	Endosome	Signaling
KDIN-1	Kinase D-interacting substrate of 220 kDa	Endosome	Signaling
LRP-1	Prolow-density lipoprotein receptor-related protein 1	Endosome	Signaling
Y48G10A.3	NDRG3	Extracellular Exosome/cytosol	Signaling
GPA-17	Guanine nucleotide-binding protein G(q) subunit alpha	Golgi/Nucleus	Signaling
ARL-8	ADP-ribosylation factor-like GTPase 8	Lysosome	Signaling
LEC-12	Galectin-9	Lysosome	Signaling
F54D1.6	Sushi domain-containing protein 2 (very weak homology)	Plasma Membrane	Signaling
GSA-1	Guanine nucleotide-binding protein G(s) subunit alpha isoforms short	Plasma Membrane	Signaling
IGLR-2	Leucine-rich repeat-containing G-protein coupled receptor 4	Plasma Membrane	Signaling
INA-1	Integrin alpha-6	Plasma Membrane	Signaling
PTC-1	Protein patched homolog 2	Plasma Membrane	Signaling
PTR-21	Patched domain-containing protein 1	Plasma Membrane	Signaling
Y63D3A.8	TLC domain-containing protein 1	Plasma Membrane	Signaling
ZIG-11	Cell adhesion molecule DSCAM	Plasma membrane/Extracellular	Signaling
GCY-28	Atrial natriuretic peptide receptor 1	Unknown	Signaling
ARRD-13	Arrestin domain-containing protein 2	Endosome	Signaling/Trafficking
ARRD-18	Arrestin domain-containing protein 2	Endosome	Signaling/Trafficking
ZC8.6	phosphatidylinositol 4-kinase type 2 alpha/beta	Endosome	Signaling/Trafficking
PPK-1	Phosphatidylinositol-4-phosphate 5-kinase type-1 alpha	Plasma Membrane	Signaling/Trafficking
LET-805	myotactin, a novel single-transmembrane protein containing extracellular fibronectin repeats	Extracellular	Structure
COL-92	Collagen alpha-5(VI) chain	Extracellular	Structure
COL-93	Collagen alpha-5(VI) chain	Extracellular	Structure
COL-94	Collagen alpha-5(VI) chain	Extracellular	Structure
WRK-1	Hemicentin-1 precursor	Extracellular	Structure
LRON-7	Leucine-rich repeat-containing protein 15	Extracellular Exosome	Structure
F14E5.2	Golgi apparatus protein 1	Golgi	Structure
MRPL-13	39S ribosomal protein L13, mitochondrial	Mitochondria	Structure
PBO-1	Calcium-binding protein p22	Cytosol	Trafficking
MSP-32	Vesicle-associated membrane protein-associated protein A	ER/Autophagosome	Trafficking
T08G11.1	Vacuolar protein sorting-associated protein 13A	Lysosome and others	Trafficking
Y57A10A.26	Failed axon connections homolog	Cytosol	Transmembrane Protein
LMP-1	Lysosome-associated membrane glycoprotein 1	Lysosome	Transmembrane Protein
ZIG-1	Contactin-5	Plasma Membrane	Transmembrane Protein
ITX-1	Contactin-associated protein-like 4	Synaptic Vesicle	Transmembrane Protein
TAG-340	StAR-related lipid transfer protein 3	Endosome	Channel/Transporter
TAT-5	Probable phospholipid-transporting ATPase IIA	Endosome/Golgi	Channel/Transporter
Y58A7A.1	High affinity copper uptake protein 1, SLC31A1	Endosome/Plasma Membrane	Channel/Transporter
Y15E3A.4	solute carrier family 17 (sodium-dependent inorganic phosphate cotransporter), member 6	Endosome/Synaptic Vesicle	Channel/Transporter
T10C6.6	Sugar phosphate exchanger 3, SLC37A3	ER	Channel/Transporter
ATGP-1	Neutral and basic amino acid transport protein rBAT, SLC3A1	Extracellular Exosome/Plasma Mebrane	Channel/Transporter
STR-176	Solute carrier family 22 member 5: Sodium-ion dependent, high affinity carnitine transporter	Extracellular Exosome/Plasma Mebrane	Channel/Transporter
CUA-1	P-type Cu(+) transporter	Golgi	Channel/Transporter
B0416.5	Major facilitator superfamily domain-containing protein 7	Lysosome	Channel/Transporter
HAF-2	ATP-binding cassette sub-family B member 9	Lysosome	Channel/Transporter
HAF-4	ATP-binding cassette sub-family B member 9	Lysosome	Channel/Transporter
HAF-7	ATP-binding cassette sub-family B member 9	Lysosome	Channel/Transporter
HAF-9	ATP-binding cassette sub-family B member 9	Lysosome	Channel/Transporter
SCAV-3	Lysosome membrane protein 2	Lysosome	Channel/Transporter
SKAT-1	solute carrier family 36 member,proton-coupled amino acid transporter	Lysosome	Channel/Transporter
SPIN-4	Protein spinster homolog 1/Drososphila lysosomal permease	Lysosome	Channel/Transporter
UNC-32	V-type proton ATPase 116 kDa subunit a isoform	Lysosome	Channel/Transporter
VHA-16	ATPase H+ transporting V0 subunit d1	Lysosome	Channel/Transporter
VHA-4	ATPase H+ transporting V0 subunit b	Lysosome	Channel/Transporter
VHA-6	ATPase H+ transporting V0 subunit a	Lysosome	Channel/Transporter
VHA-7	ATPase H+ transporting V0 subunit a	Lysosome	Channel/Transporter
Y43F4B.7	SLC36A1:Proton-coupled amino acid transporter 1	Lysosome	Channel/Transporter
VHA-5	V-type proton ATPase 116 kDa subunit a2	Lysosome	Channel/Transporter
CED-7	ATP-binding cassette sub-family A member 3, probably by transporting lipids such as cholesterol	Lysosome	Channel/Transporter
HMT-1	ATP-binding cassette sub-family B member 6	Lysosome	Channel/Transporter
LAAT-1	Lysosomal amino acid transporter 1 homolog, SLC66A1	Lysosome	Channel/Transporter
PBO-4	Sodium/hydrogen exchanger 2	Lysosome	Channel/Transporter
PMP-3	ATP-binding cassette sub-family D member 4	Lysosome/ER	Channel/Transporter
TAT-1	Phospholipid-transporting ATPase IA	Lysosome/ER/Plasma Membrane	Channel/Transporter
AAT-1	Large neutral amino acids transporter	Lysosome/Plasma Membrane	Channel/Transporter
KCC-2	solute carrier family 12 member 4 isoform e, potassium-chloride cotransport	Lysosome/Plasma Membrane	Channel/Transporter
SLC-36.2	solute carrier family 36 member,proton-coupled amino acid transporter	Lysosome/Plasma Membrane	Channel/Transporter
CHAT-1	Cell cycle control protein 50B,TMEM30A/TMEM30B	Lysosome/Plasma Membrane/Golgi	Channel/Transporter
C29H12.2	solute carrier family 35 member F6, nucleotide-sugar transporter	Lysossome/Mitochondria	Channel/Transporter
HAF-6	ATP-binding cassette sub-family B member 8, mitochondrial	Mitochondria	Channel/Transporter
SCO-1	Copper metallochaperone	Mitochondria	Channel/Transporter
PMP-5	ATP-binding cassette sub-family D member 4	Peroxisome	Channel/Transporter
AQP-7	Aquaporin-3	Plasma Membrane	Channel/Transporter
BEST-14	Bestrophin-2, calcium-sensitive chloride channels	Plasma Membrane	Channel/Transporter
CNNM-1	Metal transporter CNNM2	Plasma Membrane	Channel/Transporter
DEL-6	Amiloride-sensitive cation channel 5	Plasma Membrane	Channel/Transporter
EAT-6	ATPase Na+/K+ transporting subunit alpha 3	Plasma Membrane	Channel/Transporter
FGT-1	Solute carrier family 2, facilitated glucose transporter member 3	Plasma Membrane	Channel/Transporter
FPN-1.1	Iron ion transmembrane transporter, SLC40A1	Plasma Membrane	Channel/Transporter
GLC-1	Glycine receptor subunit alpha-3	Plasma Membrane	Channel/Transporter
GLT-1	L-glutamate transmembrane transporter, SLC1A2	Plasma Membrane	Channel/Transporter
KVS-5	Potassium voltage-gated channel subfamily B member 2	Plasma Membrane	Channel/Transporter
MCT-3	Monocarboxylate transporter 14	Plasma Membrane	Channel/Transporter
NKB-1	Sodium/potassium-transporting ATPase subunit beta-1	Plasma Membrane	Channel/Transporter
NKB-3	Sodium/potassium-transporting ATPase subunit beta-1	Plasma Membrane	Channel/Transporter
PGP-2	Multidrug resistance protein 3	Plasma Membrane	Channel/Transporter
SNF-3	Sodium- and chloride-dependent GABA transporter 1	Plasma Membrane	Channel/Transporter
Y39A1A.22	Xenotropic and polytropic retrovirus receptor 1	Plasma Membrane	Channel/Transporter
ZK822.5	Sodium-coupled monocarboxylate transporter 2	Plasma Membrane	Channel/Transporter
ABTS-4	Anion exchange protein 3	Plasma Membrane	Channel/Transporter
FOLT-2	Folate transporter, SLC19A1	Plasma Membrane	Channel/Transporter
MCA-3	Plasma membrane calcium-transporting ATPase 3	Plasma Membrane	Channel/Transporter
MCT-4	Monocarboxylate transporter 3	Plasma Membrane	Channel/Transporter
MCT-6	Monocarboxylate transporter 5	Plasma Membrane	Channel/Transporter
MRP-1	Multidrug resistance-associated protein 4, ABCC3	Plasma Membrane	Channel/Transporter
MRP-2	Canalicular multispecific organic anion transporter 1, ABCC3	Plasma Membrane	Channel/Transporter
MRP-5	Multidrug resistance-associated protein 4	Plasma Membrane	Channel/Transporter
PEZO-1	PIEZO2 (piezo type mechanosensitive ion channel component 2)	Plasma Membrane	Channel/Transporter
RHR-1	RHAG (Rh associated glycoprotein) and RHBG (Rh family B glycoprotein)	Plasma Membrane	Channel/Transporter
TWK-21	Potassium channel subfamily K member 5	Plasma Membrane	Channel/Transporter
Y51A2D.18	Solute carrier family 22 member 7	Plasma Membrane	Channel/Transporter
C46C2.2	Solute carrier family 22 member 16, High affinity carnitine transporter	Plasma Membrane/Extracellular Exosome	Channel/Transporter
AQP-1	Aquaporin-10, water channels	Lipid Droplet/Plasma Membrane	Channel/Transporter
AQP-8	Aquaporin-10	Lipid Droplet/Plasma Membrane	Channel/Transporter
C06H5.6	Solute carrier family 22 member 4, Sodium-ion dependent, low affinity carnitine transporter	Plasma Membrane/Mitochondria	Channel/Transporter
Y82E9BR.16	Solute carrier family 22 member 4: Sodium-ion dependent, low affinity carnitine transporter.	Plasma Membrane/Mitochondria	Channel/Transporter
CLH-1	Chloride channel protein 1	Plasma Membrane/Nucleus/Cytosol	Channel/Transporter
SPH-1	Synaptophysin	Synaptic Vesicle	Channel/Transporter
T01H3.3	Vesicular glutamate transporter 3	Synaptic Vesicle	Channel/Transporter
ABTS-1	Electroneutral sodium bicarbonate exchanger 1	Synaptic Vesicle	Channel/Transporter
C03A3.2	Transmembrane protein 104, the amino acid/auxin permease (aaap) family	Unknown	Channel/Transporter
F17C11.12	Solute carrier family 22 member 15	Unknown	Channel/Transporter
K11D9.3	Solute carrier family 22 member 15	UNknown	Channel/Transporter
PGP-6	multidrug resistance protein 3 isoform C , ABCB1/ABCB11/ABCB5	Unknown	Channel/Transporter
R144.6	Transmembrane protein 144	Unknown	Channel/Transporter
SRR-4	worm specifc	Unknown	Channel/Transporter
T12B3.2	Solute carrier family 22 member 15	Unknown	Channel/Transporter
T19A6.1	Solute carrier family 66 member 2	Unknown	Channel/Transporter
HMR-1	Protocadherin Fat 1	Plasma Membrane	Other
F40A3.2	Drosophila Tenascin accessory (Ten-a) encodes a type II dimeric transmembrane protein (weak homology)	Unknown	Unknown
Y41D4A.4	Transmembrane 9 superfamily member 3	Unknown	Unknown
