## Supplementary Table 2. Lysosome-enriched proteins identified from LMP-1 Lyso-IP using lipl-4 Tg worms for "Organelle proteomic profiling reveals lysosomal heterogeneity in association with longevity"

### Sheet: Sheet1
Table S2 Lysosome-enriched proteins identified from LMP-1 Lyso-IP using lipl-4 Tg worms
Protein Name	Description	Subcellular location	Molecular Function
CAH-5	carbonic anhydrase 7	Cytosol	Enzyme
T10B11.2	Ceramide kinase	Cytosol	Enzyme
HEX-2	Hexosaminidase D	Cytosol	Enzyme
HEX-5	Hexosaminidase D	Cytosol	Enzyme
C33H5.8	RNA polymerase II associated protein 3	Cytosol	Enzyme
F19C7.2	Thymus-specific serine protease	Cytosol	Enzyme
UBC-20	Ubiquitin-conjugating enzyme E2 K	Cytosol	Enzyme
UBC-25	Ubiquitin-conjugating enzyme E2 Q2	Cytosol	Enzyme
Y71H2AM.13	liver carboxylesterase 1 isoform c precursor	Cytosol/lipid droplet/ER	Enzyme
GCP-2.1	Glutamate carboxypeptidase 2	Cytosol/Nucleus	Enzyme
CHN-1	E3 ubiquitin-protein ligase CHIP	Cytosol/Nucleus	Enzyme
C34B7.2	Polyphosphoinositide phosphatase	Endosome	Enzyme
KPC-1	Neuroendocrine convertase 1, FURIN	Endosome/Golgi	Enzyme
PLD-1	Phospholipase D1	Endosome/Golgi/ER	Enzyme
FMO-3	Dimethylaniline monooxygenase [N-oxide-forming] 5	ER	Enzyme
FMO-1	Dimethylaniline monooxygenase [N-oxide-forming] 5	ER	Enzyme
DPM-1	Dolichol-phosphate mannosyltransferase	ER	Enzyme
MANS-3	Endoplasmic reticulum mannosyl-oligosaccharide 1,2-alpha-mannosidase	ER	Enzyme
STDH-1	Estradiol 17-beta-dehydrogenase 12	ER	Enzyme
ACL-9	lysocardiolipin acyltransferase 1 isoform 2	ER	Enzyme
MANS-1	Mannosyl-oligosaccharide 1,2-alpha-mannosidase IA	ER	Enzyme
DHS-22	Retinol dehydrogenase 12	ER	Enzyme
Y57E12AL.1	Serine incorporator	ER	Enzyme
F49H12.5	Thioredoxin domain-containing protein 12	ER	Enzyme
F26A3.1	UPF0554 protein C2orf43/Lipid droplet-associated hydrolase	ER	Enzyme
FAAH-1	Fatty acid amide hydrolase 1	ER/Cytoskeleton	Enzyme
F52H2.6	Delta(24)-sterol reductase, cholesterol biosynthesis	ER/Golgi	Enzyme
APH-1	Gamma-secretase subunit APH-1A	ER/Golgi	Enzyme
R08F11.1	Non-lysosomal glucosylceramidase	ER/Golgi	Enzyme
C14H10.3	Pyridoxal-dependent decarboxylase domain-containing protein 1	ER/Golgi	Enzyme
SAC-1	Phosphatidylinositide phosphatase SAC1	ER/Golgi	Enzyme
LID-1	Abhydrolase domain-containing protein 4	ER/Mitochondria/Lipid Droplet	Enzyme
EGL-30	Guanine nucleotide-binding protein subunit alpha-14	Extracelluar Exosome	Enzyme
NEP-2	Membrane metallo-endopeptidase-like 1	Extracellular	Enzyme
TRA-3	Calpain-5	Extracellular exosome	Enzyme
K12C11.1	Xaa-Pro dipeptidase	Extracellular Exosome	Enzyme
FUT-8	Alpha-(1,6)-fucosyltransferase, Catalyzes the addition of fucose in alpha 1-6 linkage to the first GlcNAc residue	Golgi	Enzyme
Y57G11C.33	Golgin subfamily A member 7	Golgi	Enzyme
SQV-6	Xylosyltransferase 2	Golgi	Enzyme
TPST-1	Protein-tyrosine sulfotransferase	Golgi	Enzyme
F35G2.1	Sulfhydryl oxidase 1	Golgi/Extracellular	Enzyme
F47B7.2	Sulfhydryl oxidase 1	Golgi/Extracellular	Enzyme
Y53F4B.18	Fatty-acid amide hydrolase 2 homolog	Lipid droplet	Enzyme
GANA-1	Alpha-N-acetylgalactosaminidase	Lysosome	Enzyme
BGAL-1	Beta-galactosidase	Lysosome	Enzyme
Y105E8B.9	Beta-glucuronidase	Lysosome	Enzyme
HEX-1	Beta-hexosaminidase subunit beta	Lysosome	Enzyme
F41C3.5	cathepsin A	Lysosome	Enzyme
CPR-6	Cathepsin B	Lysosome	Enzyme
ASP-4	Cathepsin D	Lysosome	Enzyme
R07E3.1	Cathepsin F	Lysosome	Enzyme
TAG-196	Cathepsin F	Lysosome	Enzyme
CPZ-2	Cathepsin X	Lysosome	Enzyme
CPZ-1	Cathepsin Z	Lysosome	Enzyme
F37H8.5	Gamma-interferon-inducible lysosomal thiol reductase	Lysosome	Enzyme
M05B5.4	Group XV phospholipase A2	Lysosome	Enzyme
C29E4.10	Isoform 1 of Galactocerebrosidase	Lysosome	Enzyme
IMP-1	Isoform 1 of Signal peptide peptidase-like 2B	Lysosome	Enzyme
T28H10.3	Legumain: has a strict specificity for hydrolysis of asparaginyl bonds	Lysosome	Enzyme
GBA-3	Lysosomal acid glucosylceramidase	Lysosome	Enzyme
LIPL-7	Lysosomal acid lipase/cholesteryl ester hydrolase	Lysosome	Enzyme
ACP-5	Lysosomal acid phosphatase	Lysosome	Enzyme
PHO-14	Lysosomal acid phosphatase	Lysosome	Enzyme
PHO-5	Lysosomal acid phosphatase	Lysosome	Enzyme
AAGR-2	Lysosomal alpha-glucosidase	Lysosome	Enzyme
PCP-5	Lysosomal Pro-X carboxypeptidase	Lysosome	Enzyme
PCP-1	Lysosomal Pro-X carboxypeptidase	Lysosome	Enzyme
Y55D5A.3	N-acylethanolamine-hydrolyzing acid amidase	Lysosome	Enzyme
R04B3.2	N(4)-(beta-N-acetylglucosaminyl)-L-asparaginase	Lysosome	Enzyme
PPT-1	Palmitoyl-protein thioesterase 1	Lysosome	Enzyme
F09B12.3	Putative phospholipase B-like 2	Lysosome	Enzyme
Y37D8A.2	Putative phospholipase B-like 2	Lysosome	Enzyme
Y54F10AM.8	Putative phospholipase B-like 2	Lysosome	Enzyme
Y32F6A.5	Retinoid-inducible serine carboxypeptidase	Lysosome	Enzyme
K10C9.3	ribonuclease T2	Lysosome	Enzyme
ASM-1	Sphingomyelin phosphodiesterase	Lysosome	Enzyme
F02E9.7	Tartrate-resistant acid phosphatase type 5	Lysosome	Enzyme
AMAN-1	Xaa-Pro dipeptidase	Lysosome	Enzyme
R09F10.1	Cathepsin L-like proteinase	Lysosome	Enzyme
C18B12.4	E3 ubiquitin-protein ligase RNF13	Lysosome/Endosome/Others	Enzyme
F09G2.8	Phospholipase D3/NAPE-PLD	Lysosome/Endosome/Others	Enzyme
DHS-1	Retinol dehydrogenase 14	Lysosome/ER	Enzyme
W03G11.3	Plasma alpha-L-fucosidase, FUCA2	Lysosome	Enzyme
CHT-4	Chitotriosidase-1	Lysosome/Extracelluar	Enzyme
PHO-1	Prostatic acid phosphatase	Lysosome/Nucleus	Enzyme
Y71H2AM.2	Type 1 phosphatidylinositol 4,5-bisphosphate 4-phosphatase	Lysosome/others	Enzyme
CLK-1	Ubiquinone biosynthesis protein COQ7 homolog	Mitochondria	Enzyme
ROM-1	Rhomboid-related protein 4	Unknown	Enzyme
SCPL-1	Carboxy-terminal domain RNA polymerase II polypeptide A small phosphatase 1	Nucleus	Enzyme
F38E9.1	PI-PLC X domain-containing protein 2	Nucleus	Enzyme
Y48A6B.3	Ribonucleoprotein complex subunit	Nucleus (Nucleolus)	Enzyme
F09A5.4	Mps one binder kinase activator-like 2, MOB2	Nucleus/Perinuclear	Enzyme
GSTK-1	Glutathione S-transferase kappa 1	Peroxisome	Enzyme
CPD-1	Carboxypeptidase D isoform 2	Plasma Membrane	Enzyme
H14N18.4	Gamma-glutamyltranspeptidase 1	Plasma membrane	Enzyme
DPF-2	Seprase	Plasma Membrane	Enzyme
F36A2.9	Phospholipase B1, membrane-associated	Plasma Membrane	Enzyme
R07B7.9	Phospholipase B1, membrane-associated	Plasma membrane	Enzyme
T28D9.3	Phospholipid phosphatase	Plasma Membrane	Enzyme
DAGL-2	Sn1-specific diacylglycerol lipase beta	Plasma membrane	Enzyme
APH-2	Nicastrin, Essential subunit of the gamma-secretase complex	Plasma Membrane	Enzyme
C53D5.5	Gamma-glutamyltranspeptidase 1	Plasma Membrane	Enzyme
TRE-4	Trehalase, TREH	Plasma Membrane	Enzyme
F53C3.13	Lipid phosphate phosphohydrolase 1	Plasma Membrane/Caveola	Enzyme
Y75B8A.24	1-phosphatidylinositol 4-kinase	Plasma Membrane/Cytosol	Enzyme
SMS-1	Phosphatidylcholine:ceramide cholinephosphotransferase 2	Plasma Membrane/Golgi	Enzyme
T27F6.6	Sphingomyelin phosphodiesterase 2, Converts sphingomyelin to ceramide	Unknown	Enzyme
F57C2.5	Adipocyte plasma membrane-associated protein, APMAP	Unknown	Enzyme
PCP-3	Thymus-specific serine protease, PRSS16	Unknown	Enzyme
SMG-1	Serine/threonine-protein kinase SMG1	Cytosol/nucleus	Enzyme/signaling
F32A5.3	Lysosomal protective protein	lysosome	Enzyme/signaling
LFE-2	Inositol-trisphosphate 3-kinase A	Nucleus/cytosol	Enzyme/signaling
SID-5	worm specific: involved in RNA interference and RNA transport	Endosome late	Other
TTR-26	Transthyretin-related family domain	Plasma membrane/Extracellular	Other
SUR-7	worm specifc	Unknown	Other
T01C8.2	worm specifc	Unknown	Unknown
T10B10.3	worm specifc	Unknown	Unknown
Y39B6A.1	worm specifc	Unknown	Unknown
Y66A7A.7	worm specifc	Unknown	Unknown
Y73F4A.1	worm specifc	Unknown	Unknown
Y92H12BR.3	worm specifc	Unknown	Unknown
ZIG-9	worm specifc	Unknown	Other
ZK6.11	worm specifc	Unknown	Unknown
F07C3.2	worm specifc	Unknown	Unknown
F08F1.4	worm specifc	Unknown	Unknown
LYS-1	worm specifc	Unknown	Unknown
LYS-8	worm specifc	Unknown	Unknown
OAZ-1	worm specifc	Unknown	Other
TTR-24	worm specifc, Transthyretin-related protein	Unknown	Other
C05D2.8	worm specific	Unknown	Unknown
DRR-1	worm specific	Unknown	Unknown
K09H9.8	worm specific	Unknown	Unknown
K11H12.7	worm specific	Unknown	Unknown
MATH-14	worm specific	Unknown	Unknown
SID-2	worm specific	Unknown	Other
T04C12.11	worm specific	Unknown	Unknown
T21C9.6	worm specific	Unknown	Unknown
TTR-20	worm specific	Unknown	Unknown
B0454.5	worm specific	Unknown	Unknown
BAM-2	worm specific: integral component of plasma membrane	Plasma Membrane	Unknown
C09F5.1	worm specific	Unknown	Unknown
C18E9.9	worm specific	Unknown	Unknown
C35A5.6	worm specific	Unknown	Unknown
F09G8.7	Worm specific	Unknown	Unknown
F11G11.5	worm specific	Unknown	Unknown
F15B9.10	Worm specific	Unknown	Unknown
F42G10.1	worm specific	Unknown	Unknown
F54E2.1	worm specific	Unknown	Unknown
LIN-24	worm specific	Unknown	Other
NDG-4	worm specific	Unknown	Other
NLP-36	worm specific	Unknown	Other
NRF-5	worm specific	Unknown	Other
NRF-6	worm specific	Unknown	Other
PERM-5	worm specific	Unknown	Other
PTR-24	worm specific	Unknown	Other
R02D5.3	worm specific	Unknown	Unknown
R09A1.3	worm specific	Unknown	Unknown
R12C12.9	worm specific	Unknown	Unknown
TAG-10	worm specific	Unknown	Unknown
Y51F10.11	worm specific	Unknown	Unknown
ZK863.8	worm specific	Unknown	Unknown
C15H9.9	Drosophila QUIVER protein,	Unknown	Unknown
INX-12	innexin=invertebrate connexin analogue, gap junction proteins	Unknown	Other
INX-13	innexin=invertebrate connexin analogue, gap junction proteins	Unknown	Other
INX-15	innexin=invertebrate connexin analogue, gap junction proteins	Unknown	Other
INX-16	innexin=invertebrate connexin analogue, gap junction proteins	Unknown	Other
INX-17	innexin=invertebrate connexin analogue, gap junction proteins	Unknown	Other
INX-5	innexin=invertebrate connexin analogue, gap junction proteins	Unknown	Other
CAL-5	Calmodulin	Cytoskeleton	Signaling
RBG-1	Rab3 GTPase-activating protein catalytic subunit	Cytosol	Signaling
MOP-25.1	Calcium-binding protein 39	Cytosol	Signaling
CED-5	Dedicator of cytokinesis protein 1	Cytosol	Signaling
PKC-2	Protein kinase C, alpha variant (Fragment)	Cytosol	Signaling
LEC-4	galectin 4	Cytosol/Plasma membrane	Signaling
CNB-1	Calcineurin subunit B type 1, PPP3R1	Cytosol/Plasma membrane	Signaling
VER-3	Vascular endothelial growth factor receptor 1	Endosome	Signaling
LRP-1	Prolow-density lipoprotein receptor-related protein 1	Endosome	Signaling
ARRD-18	Arrestin domain-containing protein 2	Endosome early	Signaling
KDIN-1	Kinase D-interacting substrate of 220 kDa	Endosome late	Signaling
CED-1	Multiple epidermal growth factor-like domains protein 11	Endosome-Phagosome	Signaling
ITR-1	Inositol 1,4,5-trisphosphate receptor type 1	ER	Signaling
SEL-12	Presenilin-2	ER/Golgi	Signaling
LNKN-1	T-cell immunomodulatory protein	Extracellular	Signaling
LRON-8	Slit homolog 3 protein	Extracellular	Signaling
ZIG-11	Cell adhesion molecule DSCAM	Extracellular	Signaling
Y48G10A.3	NDRG3	Extracellular Exosome/Cytosol	Signaling
SAX-7	Neuronal cell adhesion molecule	Extracellular/Plasma membrane	Signaling
GBF-1	Golgi-specific brefeldin A-resistance guanine nucleotide exchange factor 1	Golgi	Signaling
ARL-8	ADP-ribosylation factor-like GTPase 8	Lysosome	Signaling
LEC-3	Galectin-4, 9	Lysosome	Signaling
LEC-12	Galectin-9	Lysosome	Signaling
LMTR-2	Ragulator complex protein LAMTOR2	Lysosome	Signaling
LMTR-3	Ragulator complex protein LAMTOR3	Lysosome	Signaling
LMTR-5	Ragulator complex protein LAMTOR5	Lysosome	Signaling
T14B4.3	ATPase H+ transporting accessory protein 2	Lysosome	Channel/Transporter
AAK-2	5'-AMP-activated protein kinase catalytic subunit alpha-1	Lysosome	Signaling
Y37D8A.17	Transmembrane protein 33	Lysosome-related organelle, Melanosome/Nucleus/ER	Signaling
GPA-17	Guanine nucleotide-binding protein G(q) subunit alpha	Lysosome/Golgi/Plasma Membrane/Nucleus	Signaling
GPB-1	Guanine nucleotide-binding protein G(I)/G(S)/G(T) subunit beta	Lysosome/perinuclear	Signaling
MTP-18	Mitochondrial fission process protein 1	Mitochondria	Signaling
DAF-4	Activin receptor type-2B	Plasma Membrane	Signaling
MOM-5	Frizzled-1	Plasma Membrane	Signaling
DAF-2	Insulin receptor precursor	Plasma Membrane	Signaling
INA-1	Integrin alpha-6	Plasma Membrane	Signaling
PTR-21	Patched domain-containing protein 1	Plasma Membrane	Signaling
AVR-15	Alpha-3K of Glycine receptor subunit alpha-3	Plasma Membrane	Signaling
IGLR-2	Leucine-rich repeat-containing G-protein coupled receptor 4	Plasma Membrane	Signaling
F54D1.6	Sushi domain-containing protein 2 (very weak homology)	Plasma Membrane	Signaling
DAF-1	TGF-beta receptor type-1	Plasma Membrane	Signaling
LRON-3	Trophoblast glycoprotein	Plasma Membrane	Signaling
ORAI-1	Protein orai-2, ORAI3	Plasma Membrane	Signaling
PTR-23	Patched domain-containing protein C6orf138, PTCHD1/3/4	Plasma Membrane	Signaling
GOA-1	Guanine nucleotide-binding protein G(i) subunit alpha	Plasma membrane/Cytosol	Signaling
T01G5.1	Vascular endothelial growth factor receptor 3	Plasma membrane/Cytosol	Signaling
EAT-16	Regulator of G-protein signaling 7	Plasma membrane/Cytosol	Signaling
XBX-6	Protein lifeguard 2 homolog	Plasma membrane/Synaptic	Signaling
PDE-6	High affinity cAMP-specific and IBMX-insensitive 3',5'-cyclic phosphodiesterase 8B	Unknown	Signaling
GCY-28	Atrial natriuretic peptide receptor 1	Unknown	Signaling
PUF-5	soform 3 of Pumilio homolog 2	Cytosol	Signaling
DLG-1	Disks large homolog 1	ER/Cytosol	Signaling
K10C3.4	Transmembrane protein 98	ER/Extracellular exosome	Signaling
T19C3.5	Bactericidal permeability-increasing protein	Extracellular	Signaling
RCAN-1	Calcipressin-1	Nucleus/cytosol	Signaling
Y63D3A.8	TLC domain-containing protein 1	Plasma Membrane	Signaling
SMP-1	Semaphorin-6D isoform 5 precursor	Plasma membrane/Cytoplasma	Signaling
CTSA-2	lysosomal protective protein isoform a precursor	Lysosome	Signaling/Enzyme
LET-23	ERBB4 (erb-b2 receptor tyrosine kinase 4)	Plasma membrane/Extracellular	Signaling/Enzyme
RAB-7	Ras-related protein Rab-7a	Endosome	Signaling/Trafficking
ARRD-13	Arrestin domain-containing protein 2	Endosome early	Signaling/Trafficking
ARRD-25	Arrestin domain-containing protein 2	Endosome early	Signaling/Trafficking
RAB-14	Ras-related protein Rab-14	Endosome recycling	Signaling/Trafficking
ZC8.6	phosphatidylinositol 4-kinase type 2 alpha/beta	Endosome/Autophagosome	Signaling/Trafficking
C32D5.3	Protein EFR3 homolog B	Plasma membrane/Cytosol	Signaling/Trafficking
ADD-1	adducin 1/2/3	Cytoskeleton	Structure
HMP-2	Junction plakoglobin	Cytoskeleton	Structure
LFI-1	Rootletin	Cytoskeleton	Structure
UNC-70	Spectrin beta chain	Cytoskeleton	Structure
PBO-1	Calcium-binding protein p22	Cytosol	Structure
RIG-3	Hemicentin-1	Cytosol	Structure
F44E2.10	Malectin	ER	Structure
NEX-2	Annexin A7	ER/Extracellular/Nucleus	Structure
ESYT-2	Extended synaptotagmin-2	ER/Plasma membrane	Structure
LET-805	Protein sidekick-1	Extracellular	Structure
WRK-1	Hemicentin-1 precursor	Extracellular	Structure
COL-20	Collagen	Extracellular Matrix	Structure
F25H2.6	Collagen type IV alpha-3-binding protein	Extracellular Matrix	Structure
COGC-4	conserved oligomeric Golgi complex subunit 4 isoform 1	Golgi	Structure
COGC-3	Conserved oligomeric Golgi complex subunit 3	Golgi	Structure
CLN-3.2	Battenin	Lysosome/Endosome/Golgi/plasma membrane	Structure
NPP-6	Nucleoporin 160	Nucleus	Structure
NPP-15	NUP133 (nucleoporin 133)	Nucleus	Structure
K12H6.6	TLC domain-containing protein 1	Plasma Membrane	Structure
ARRD-19	Arrestin domain-containing protein 2	Plasma membrane/Cytosol	Structure
PES-7	Ras GTPase-activating-like protein IQGAP2	Cytoskeleton	Structure
LRON-7	Leucine-rich repeat-containing protein 15	Extracellular Exosome	Structure
HID-1	UPF0663 transmembrane protein C17orf28	Golgi	Structure
ZIG-1	Contactin-5 (weak homology)/Hemicentin-1(mouse homolog)	Plasma Membrane	Structure
ITX-1	Contactin-associated protein-like 4	Synaptic Vesicle	Structure
MEI-1	Katanin p60 ATPase-containing subunit A1	Cytoskeleton	Trafficking
SYX-3	Syntaxin-1B	Cytoskeleton	Trafficking
DYLT-1	Dynein light chain Tctex-type 3	Cytoskeleton	Trafficking
T07A9.10	Syntaxin-binding protein 1	Cytosol	Trafficking
T13C2.6	Very low-density lipoprotein receptor	Endosome	Trafficking
F49C12.12	Ribonuclease kappa	Endosome	Trafficking
LPD-3	Transmembrane protein KIAA1109	Endosome	Trafficking
ZK632.12	Pleckstrin homology domain-containing family F member 2	Endosome/ER	Trafficking
SYX-7	Syntaxin-12	Endosome/Golgi	Trafficking
R186.3	Signal recognition particle receptor subunit beta	ER	Trafficking
MSP-32	Vesicle-associated membrane protein-associated protein A	ER/Plasma membrane	Trafficking
COGC-8	Conserved oligomeric Golgi complex component 8	Golgi	Trafficking
TBC-1	TBC1 domain family member 23, TBC1D23	Golgi/ vesicles	Trafficking
SEC-6	exocyst complex component 3	Golgi/cytoplasm/perinuclear region/growth cone/midbody/neuron projection	Trafficking
K08E4.6	Transmembrane emp24 domain-containing protein 5	Golgi/ER	Trafficking
Y71H2AM.12	Ras-related protein Rab-6A	Golgi/vesicles	Trafficking
T08G11.1	Vacuolar protein sorting-associated protein 13A	Lysosome and others	Trafficking
ATG-9	Autophagy-related protein 9A	Lysosome/Autophagosome	Trafficking
DNJ-14	DnaJ homolog subfamily C member 5	Lysosome/Cytosol	Trafficking
VAMP-7	Vesicle Associated Membrane Protein 8	Lysosome/Endosome	Trafficking
VPS-45	Vacuolar protein sorting-associated protein 45	Lysosome/Golgi	Trafficking
ARF-6	ADP-ribosylation factor 6	Lysosome/Other	Trafficking
ARRD-14	Arrestin domain-containing protein 2	Plasma membrane/Cytosol	Trafficking
UNC-64	syntaxin	synaptic vesicle	Trafficking
EPG-7	RB1-inducible coiled-coil protein 1 (weak homology)	Lysosome/Nucleus	Trafficking
C36B7.6	CLPTM1 regulator of GABA type A receptor forward trafficking, CLPTM1	Plasma Membrane	Trafficking
KLF-1	KLF6 (Kruppel like factor 6) and KLF7 (Kruppel like factor 7)	Nucleus	Transcription factor
MUT-14	ATP-dependent RNA helicase DDX3X isoform 3	Nucleus	Transcription/Translation/Chromatin
Y54E2A.4	U5 small nuclear ribonucleoprotein 200 kDa helicase	Nucleus	Transcription/Translation/Chromatin
C48B6.2	U3 small nucleolar ribonucleoprotein protein IMP3	Nucleus (Nucleolus)	Transcription/Translation/Chromatin
C15H9.4	transmembrane and coiled-coil domains protein 1 isoform c	ER	Transmembrane Protein
LMP-1	Lysosome-associated membrane glycoprotein 1	Lysosome	Transmembrane Protein
CHUP-1	SID1 transmembrane family member 1/2	Lysosome/Plasma Membrane	Transmembrane Protein
C27H5.4	Transmembrane protein 180, MFSD13A	Unknown	Transmembrane Protein
CLH-6	Chloride channel protein 7	Endosome (yeast)	Channel/Transporter
CLH-5	chloride voltage-gated channel 4	Endosome (yeast)	Channel/Transporter
TAG-340	StAR-related lipid transfer protein 3	Endosome Late	Channel/Transporter
TAT-5	Probable phospholipid-transporting ATPase IIA	Endosome,/Golgi	Channel/Transporter
ABT-4	ABCA3 variant protein (Fragment)	Endosome/lysosome	Channel/Transporter
T05E12.3	BTB/POZ domain-containing adapter for CUL3-mediated RhoA degradation protein 3	Endosome/Nucleus	Channel/Transporter
SULP-7	solute carrier family 26 member 2/4/5	Endosome/Plasma Membrane	Channel/Transporter
Y58A7A.1	High affinity copper uptake protein 1	Endosome/Plasma Membrane	Channel/Transporter
T11G6.2	Sugar phosphate exchanger 3, SLC37A3	ER	Channel/Transporter
ATGP-1	Neutral and basic amino acid transport protein rBAT	Extracellular Exosome/Plasma Mebrane	Channel/Transporter
STR-176	Solute carrier family 22 member 5: Sodium-ion dependent, high affinity carnitine transporter	Extracellular Exosome/Plasma Mebrane	Channel/Transporter
CUA-1	P-type Cu(+) transporter	Golgi	Channel/Transporter
NSTP-5	UDP-N-acetylglucosamine transporter	Golgi	Channel/Transporter
Y74C10AL.2	Transmembrane protein 50B homolog	Golgi/ER	Channel/Transporter
AQP-1	Aquaporin-10, water channels	Lipid Droplet/Plasma Membrane	Channel/Transporter
HAF-7	ATP-binding cassette sub-family B member 9	Lysosome	Channel/Transporter
HAF-8	ABCB9, Isoform 1 of ATP-binding cassette sub-family B member 9	Lysosome	Channel/Transporter
HAF-2	ATP-binding cassette sub-family B member 9	Lysosome	Channel/Transporter
HAF-4	ATP-binding cassette sub-family B member 9	Lysosome	Channel/Transporter
HAF-9	ATP-binding cassette sub-family B member 9	Lysosome	Channel/Transporter
VHA-6	ATPase H+ transporting V0 subunit a	Lysosome	Channel/Transporter
VHA-7	ATPase H+ transporting V0 subunit a	Lysosome	Channel/Transporter
VHA-4	ATPase H+ transporting V0 subunit b	Lysosome	Channel/Transporter
VHA-16	ATPase H+ transporting V0 subunit d1	Lysosome	Channel/Transporter
CTNS-1	cystinosin, lysosomal cystine transporter	Lysosome	Channel/Transporter
SPIN-4	Isoform 1 of Protein spinster homolog 1/Drososphila lysosomal permease	Lysosome	Channel/Transporter
SCAV-3	Lysosome membrane protein 2	Lysosome	Channel/Transporter
B0416.5	Major facilitator superfamily domain-containing protein 7	Lysosome	Channel/Transporter
F27D9.2	Major facilitator superfamily domain-containing protein 8	lysosome	Channel/Transporter
CUP-5	Mucolipin-3	Lysosome	Channel/Transporter
F42A8.3	Osteopetrosis-associated transmembrane protein 1	Lysosome	Channel/Transporter
F13H10.3	Putative sodium-coupled neutral amino acid transporter 9	Lysosome	Channel/Transporter
Y43F4B.7	Solute carrier family 36 member, Proton-coupled amino acid transporter 1	Lysosome	Channel/Transporter
SKAT-1	solute carrier family 36 member, proton-coupled amino acid transporter	Lysosome	Channel/Transporter
UNC-32	V-type proton ATPase 116 kDa subunit a isoform	Lysosome	Channel/Transporter
VHA-1	Vacuolar H ATPase	Lysosome	Channel/Transporter
VHA-19	Vacuolar H ATPase	Lysosome	Channel/Transporter
VHA-2	Vacuolar H ATPase	Lysosome	Channel/Transporter
VHA-3	Vacuolar H ATPase	Lysosome	Channel/Transporter
CED-7	ATP-binding cassette sub-family A member 3, probably by transporting lipids such as cholesterol	Lysosome	Channel/Transporter
LAAT-1	Lysosomal amino acid transporter 1 homolog	Lysosome	Channel/Transporter
PMP-3	ATP-binding cassette sub-family D member 4	Lysosome/ER	Channel/Transporter
TAT-1	Phospholipid-transporting ATPase IA	Lysosome/ER/Plasma Membrane	Channel/Transporter
SMF-1	Natural resistance-associated macrophage protein 2, SLC11A1/2	Lysosome/ER/Plasma Membrane	Channel/Transporter
AAT-1	Large neutral amino acids transporter	Lysosome/Plasma Membrane	Channel/Transporter
KCC-2	solute carrier family 12 member 4 isoform e, potassium-chloride cotransport	Lysosome/Plasma Membrane	Channel/Transporter
SLC-36.2	solute carrier family 36 member,proton-coupled amino acid transporter	Lysosome/Plasma Membrane	Channel/Transporter
CHAT-1	Cell cycle control protein 50B	Lysosome/Plasma Membrane/Golgi	Channel/Transporter
C29H12.2	solute carrier family 35 member F6, nucleotide-sugar transporter	Lysossome/Mitochondria	Channel/Transporter
HMT-1	ATP-binding cassette sub-family B member 6	Mitochondria	Channel/Transporter
AQP-4	Aquaporin-8	Plasma Membrane/Mitochondria	Channel/Transporter
HAF-6	ATP-binding cassette sub-family B member 8	Mitochondria	Channel/Transporter
Y69A2AR.16	exportin 4 ortholog	Nucleus/cytosol	Channel/Transporter
EXC-4	Chloride intracellular channel protein 4	Nucleus/mTOC/Plasma membrane/mitochondrion	Channel/Transporter
PMP-5	ATP-binding cassette sub-family D member 4	Peroxisome	Channel/Transporter
TTM-1	Zinc transporter 2	Plasma membrane	Channel/Transporter
MRP-7	Multidrug resistance-associated protein 6	Plasma membrane	Channel/Transporter
PBO-4	Sodium/hydrogen exchanger 2	Plasma Membrane	Channel/Transporter
ENT-2	Equilibrative nucleoside transporter 2	Plasma Membrane	Channel/Transporter
FPN-1.1	Iron ion transmembrane transporter, SLC40A1	Plasma Membrane	Channel/Transporter
AQP-7	Aquaporin-3	Plasma Membrane	Channel/Transporter
PGP-8	ATP-binding cassette sub-family C member 3	Plasma membrane	Channel/Transporter
MRP-3	ATP-binding cassette sub-family C member 8	Plasma Membrane	Channel/Transporter
EAT-6	ATPase Na+/K+ transporting subunit alpha 3	Plasma Membrane	Channel/Transporter
BEST-14	Bestrophin-2, calcium-sensitive chloride channels	Plasma Membrane	Channel/Transporter
GLT-3	Excitatory amino acid transporter 2	Plasma Membrane	Channel/Transporter
F27C1.2	High affinity copper uptake protein 1	Plasma Membrane	Channel/Transporter
F31E8.4	High affinity copper uptake protein 1	Plasma membrane	Channel/Transporter
NKB-1	Sodium/potassium-transporting ATPase subunit beta-1	Plasma Membrane	Channel/Transporter
NKB-3	Sodium/potassium-transporting ATPase subunit beta-1	Plasma Membrane	Channel/Transporter
GLC-1	Alpha-3K of Glycine receptor subunit alpha-3, Glutamate-gated ChLoride channel	Plasma Membrane	Channel/Transporter
GLT-1	L-glutamate transmembrane transporter, SLC1A2	Plasma Membrane	Channel/Transporter
CNNM-1	Metal transporter CNNM2	Plasma Membrane	Channel/Transporter
CNNM-2	Metal transporter CNNM2	Plasma Membrane	Channel/Transporter
MCT-3	Monocarboxylate transporter 14	Plasma Membrane	Channel/Transporter
SLCF-1	Monocarboxylate transporter 9	Plasma Membrane	Channel/Transporter
MRP-4	Multidrug resistance-associated protein 1	Plasma membrane	Channel/Transporter
OTPL-3	Otopetrin-2	Plasma Membrane	Channel/Transporter
Y54F10AR.1	Phosphatidylinositol transfer protein alpha isoform	Plasma Membrane	Channel/Transporter
GLT-6	SLC1A2, Isoform 2 of Excitatory amino acid transporter 2	Plasma Membrane	Channel/Transporter
C46C11.2	SLC46A1,SLC46A2,SLC46A3	Plasma Membrane	Channel/Transporter
ABTS-2	SLC4A11, sodium bicarbonate transporter-like protein 11 isoform 3	Plasma Membrane	Channel/Transporter
SNF-3	Sodium- and chloride-dependent GABA transporter 1	Plasma Membrane	Channel/Transporter
T04B8.5	Solute carrier family 12 member 9	Plasma membrane	Channel/Transporter
FGT-1	Solute carrier family 2, facilitated glucose transporter member 3	Plasma Membrane	Channel/Transporter
OAT-1	Solute carrier family 22 member 15	Plasma Membrane	Channel/Transporter
Y32F6B.1	Solute carrier organic anion transporter family member 3A1	Plasma Membrane	Channel/Transporter
TRPA-1	Transient receptor potential cation channel subfamily A member 1	Plasma Membrane	Channel/Transporter
Y39A1A.22	Xenotropic and polytropic retrovirus receptor 1	Plasma Membrane	Channel/Transporter
ABTS-4	SLC4A3, Anion exchange protein 3	Plasma Membrane	Channel/Transporter
FOLT-2	Folate transporter, SLC19A1	Plasma Membrane	Channel/Transporter
MCA-3	encodes one of three C. elegans plasma membrane Ca2+ ATPases (PMCAs); by homology, MCA-3 is predicted to function as a molecular pump that couples ATP hydrolysis to extrusion of cytosolic Ca2+	Plasma Membrane	Channel/Transporter
MCT-4	Monocarboxylate transporter 3	Plasma Membrane	Channel/Transporter
MCT-6	Monocarboxylate transporter 5	Plasma Membrane	Channel/Transporter
MRP-1	Multidrug resistance-associated protein 4	Plasma Membrane	Channel/Transporter
MRP-2	Canalicular multispecific organic anion transporter 1	Plasma Membrane	Channel/Transporter
MRP-5	Multidrug resistance-associated protein 4	Plasma Membrane	Channel/Transporter
PEZO-1	Protein PIEZO2 (piezo type mechanosensitive ion channel component 2)	Plasma Membrane	Channel/Transporter
RHR-1	RHAG (Rh associated glycoprotein) and RHBG (Rh family B glycoprotein)	Plasma Membrane	Channel/Transporter
Y51A2D.18	Solute carrier family 22 member 7	Plasma Membrane	Channel/Transporter
AQP-2	Aquaporin-3	Plasma Membrane	Channel/Transporter
ATGP-2	Neutral and basic amino acid transport protein rBAT	Plasma Membrane	Channel/Transporter
F10G7.5	monocarboxylate transporter 12	Plasma Membrane	Channel/Transporter
NCX-1	sodium/calcium exchanger 1 isoform B, SLC8A1/2/3	Plasma Membrane	Channel/Transporter
NCX-2	sodium/calcium exchanger 1 isoform B, SLC8A1/2/4	Plasma Membrane	Channel/Transporter
NCX-3	Sodium/calcium exchanger 1, SCL8A2	Plasma Membrane	Channel/Transporter
PEPT-1	Solute carrier family 15 member 1	Plasma Membrane	Channel/Transporter
SID-1	SID1 transmembrane family member 1, dsRNA channel	Plasma Membrane	Channel/Transporter
TTYH-1	Protein tweety homolog 3, TTYH1/3	Plasma membrane	Channel/Transporter
F32H5.4	Solute carrier family 22 member 5	Plasma membrane/Cytosol	Channel/Transporter
C06G8.3	SLC39A1/2	Plasma membrane/ER	Channel/Transporter
CDF-1	Zinc transporter 1	Plasma membrane/ER	Channel/Transporter
AQP-8	Aquaporin-10	Plasma Membrane/Lipid Droplet	Channel/Transporter
F53H8.3	Solute carrier family 2, facilitated glucose transporter member 1	Plasma Membrane/Melanosome	Channel/Transporter
C06H5.6	Solute carrier family 22 member 4, Sodium-ion dependent, low affinity carnitine transporter	Plasma Membrane/Mitochondria	Channel/Transporter
Y82E9BR.16	Solute carrier family 22 member 4: Sodium-ion dependent, low affinity carnitine transporter.	Plasma Membrane/Mitochondria	Channel/Transporter
CLH-1	Chloride channel protein 1	Plasma Membrane/Nucleus/Cytosol	Channel/Transporter
SPH-1	Synaptophysin	Synaptic Vesicle	Channel/Transporter
T01H3.3	Vesicular glutamate transporter 3	Synaptic Vesicle	Channel/Transporter
ABTS-1	Electroneutral sodium bicarbonate exchanger 1	Synaptic Vesicle	Channel/Transporter
R02F11.3	worm specifc	Unknown	Channel/Transporter
C03A3.2	Transmembrane protein 104, the amino acid/auxin permease (aaap) family	Unknown	Channel/Transporter
F17C11.12	Solute carrier family 22 member 15	Unknown	Channel/Transporter
K11D9.3	Solute carrier family 22 member 15	UNknown	Channel/Transporter
PGP-6	multidrug resistance protein 3 isoform C	Unknown	Channel/Transporter
R144.6	Transmembrane protein 144	Unknown	Channel/Transporter
SRR-4	Erythrocyte band 7 integral membrane protein, Regulates ion channel activity and transmembrane ion transport	Unknown	Channel/Transporter
T19A6.1	Solute carrier family 66 member 2	Unknown	Channel/Transporter
Y66D12A.13	Solute carrier family 22 member 15 ortholog	Unknown	Channel/Transporter
UNC-1	Stomatin	Lysosome-related organelle (Melanosome)	Channel/Transporter
CATP-6	ATP13A3 (ATPase 13A3).	Lysosome	Channel/Transporter
CATP-7	ATP13A3 (ATPase 13A3).	Lysosome	Channel/Transporter
APL-1	Amyloid-like protein 1	Cytosol	Other
LET-413	Leucine-rich repeat-containing protein 1, LRRC1	Cytosol	Other
Y47A7.1	Tetratricopeptide repeat protein 37 ortholog	Cytosol	Other
HMR-1	Protocadherin Fat 1, Plays an essential role for cellular polarization, directed cell migration and modulating cell-cell contact	Plasma Membrane	Other
IGDB-2	Immunoglobulin superfamily	Plasma Membrane	Other
Y57G11A.4	Ortholog of human FRRS1L (ferric chelate reductase 1 like)	Plasma membrane/Synaptic	Other
Y87G2A.13	Transmembrane protein 161B homolog	Unknown	Unknown
Y38C1AA.1	Transmembrane protein 68	Unknown	Unknown
Y39B6A.10	Wormspecifc	Unknown	Unknown
Y54F10AR.2	Wormspecifc	Unknown	Unknown
Y73C8B.3	Wormspecifc	Unknown	Unknown
Y73F4A.2	Wormspecifc	Unknown	Unknown
ZK1290.13	Wormspecifc	Unknown	Unknown
F40A3.2	Drosophila Tenascin accessory (Ten-a) encodes a type II dimeric transmembrane protein (weak homology)	Unknown	Unknown
ZK632.10	Invertable specifc	Unknown	Unknown
C15A11.7	worm specifc	Unknown	Unknown
C34H4.1	worm specifc	Unknown	Unknown
K08D8.6	worm specifc	Unknown	Unknown
K10D2.5	worm specifc	Unknown	Unknown
R05H10.3	worm specifc	Unknown	Unknown
SDZ-13	worm specifc	Unknown	Unknown
Y45G5AL.1	worm specific	Unknown	Unknown
Y73B6BL.27	worm specific	Unknown	Unknown
ZC449.5	worm specific	Unknown	Unknown
TSP-9	CD9 antigen	Endosome/Extracellular/ER	Signaling
Note:
1. Highlight indicates the proteins shared between lipl-4 Tg and daf-2(lf) list
