## Supplementary Table 3. Summary of lifespan analyses for "Organelle proteomic profiling reveals lysosomal heterogeneity in association with longevity"

### Sheet: Sheet1
Table S3 Summary of lifespan analyses
Genotype	RNAi	Replicate	Lifespan	p-value 1#	p-value 2&	Number	Lifespan Change†
			(Mean ± s.e.)			Total (censor)
WT	EV	#1	15.43 ± 0.49			90 (15)
		#2	15.68 ± 0.55			90 (19)
		#3	15.91 ± 0.56			90 (12)
		#4	15.45 ± 0.51			90 (11)
lipl-4 Tg	EV	#1	26.53 ± 0.62	<0.001		90 (31)	0.719
		#2	27.13 ± 0.51	<0.001		90 (23)	0.73
		#3	26.67 ± 0.63	<0.001		90 (36)	0.676
		#4	27.31 ± 0.56	<0.001		90 (27)	0.768
aak-2(ok524)	aak-1	#1	13.01 ± 0.34		<0.001	90 (8)
		#2	12.85 ± 0.32		<0.001	90 (6)
		#3	12.62 ± 0.31		<0.001	90 (8)
		#4	12.99 ± 0.31		<0.001	90 (8)
lipl-4 Tg; aak-2(ok524)	aak-1	#1	19.78 ± 0.37	<0.001	<0.001	90 (7)	0.52
		#2	18.81 ± 0.41	<0.001	<0.001	90 (6)	0.464
		#3	18.62 ± 0.41	<0.001	<0.001	90 (4)	0.475
		#4	18.83 ± 0.41	<0.001	<0.001	90 (4)	0.449
WT	EV	#1	14.70 ± 0.39			120(7)
		#2	15.27 ± 0.50			74(1)
		#3	18.32 ± 0.74			66(2)
lipl-4 Tg	EV	#1	27.91 ± 0.55	<0.001		95(18)	0.899
		#2	24.00 ± 0.80	<0.001		90(7)	0.571
		#3	22.98 ± 0.69	<0.001		77(5)	0.254
WT	npp-6 RNAi	#1	9.35 ± 0.35		<0.001	120(0)
		#2	9.26 ± 0.37		<0.001	115(1)
		#3	9.34 ± 0.52		<0.001	73(12)
lipl-4 Tg	npp-6 RNAi	#1	9.14 ± 0.45	0.357	<0.001	92(6)	-0.021
		#2	9.38 ± 0.63	0.932	<0.001	80(2)	0.013
		#3	9.37 ± 0.63	0.752	<0.001	78(4)	0
WT	EV	#1	14.95 ± 0.51			79(6)
		#2	14.42 ± 0.43			82(5)
		#3	14.30 ± 0.46			79(5)
daf-2(lf)	EV	#1	30.96 ± 1.96	<0.001		65(22)	1.071
		#2	28.85 ± 1.72	<0.001		77(12)	1.001
		#3	31.53 ± 1.66	<0.001		78(19)	1.205
WT	npp-6 RNAi	#1	9.29 ± 0.42		<0.001	79(0)
		#2	13.13 ± 0.30		0.015	80(0)
		#3	10.46 ± 0.45		<0.001	73(1)
daf-2(lf)	npp-6 RNAi	#1	24.72 ± 1.38	<0.001	0.006	80(21)	1.661
		#2	28.76 ± 1.21	<0.001	0.12	79(3)	1.19
		#3	26.60 ± 1.37	<0.001	0.011	87(15)	1.543
Note:
# p-value 1: Tg compared to WT controls under same RNAi conditions with the same replicate number by a log-rank test.
& p-value 2: RNAi treated animals compared to empty vector controls with the same replicate number by a log-rank test.
† Lifespan change: Tg compared to WT controls under the same RNAi conditions with the same replicate number by a log-rank test.
Combined data from multiple replicates of one line are used to generate lifespan curves shown in figures.
