## Supplementary Table 4. Lysosome-enriched proteins identified from LMP-1 Lyso-IP using daf-2(lf) mutant for "Organelle proteomic profiling reveals lysosomal heterogeneity in association with longevity"

### Sheet: Sheet1
Table S4 Lysosome-enriched proteins identified from LMP-1 Lyso-IP using daf-2(lf) mutant
Protein name	Description	Subcellular location	Molecular function
TRXR-1	Thioredoxin-disulfide reductase, TXNRD1	Cytosol/Nucleus	Enzyme
F49C12.12	F49C12.12	Endosome	Enzyme
T13C2.6	Very low-density lipoprotein receptor	Endosome	Enzyme
D2092.4	Protein disulfide-isomerase A5	ER	Enzyme
DHS-19	Epidermal retinol dehydrogenase 2	ER	Enzyme
F35G2.1	Sulfhydryl oxidase 1	Golgi/Extracellular	Enzyme
ASM-1	Sphingomyelin phosphodiesterase	Lysosome	Enzyme
BGAL-1	Beta-galactosidase	Lysosome	Enzyme
CHT-4	Chitotriosidase-1	Lysosome/Extracelluar	Enzyme
ACP-1	Prostatic acid phosphatase	Lysosome/plasma membrane/nucleus/secreted	Enzyme
DAGL-2	Sn1-specific diacylglycerol lipase beta	Plasma membrane	Enzyme
R07B7.9	Phospholipase B1, membrane-associated	Plasma membrane	Enzyme
TTM-1	Zinc transporter	Plasma membrane	Enzyme
Y54F10AR.1	Phosphatidylinositol transfer protein alpha isoform	Plasma Membrane	Enzyme
ZK856.5	Acid sphingomyelinase-like phosphodiesterase 3b, SMPDL3B	Plasma membrane/Extracellular	Enzyme
F53H8.3	Solute carrier family 2, facilitated glucose transporter member 1	Plasma Membrane/Melanosome	Enzyme
Y38C1AA.1	Transmembrane protein 68	Unknown	Enzyme
F37A4.1	Abhydrolase domain-containing protein 16A, ABHD16A	Unknown	Enzyme
M60.4	worm specific	Unknown	Enzyme
R13H4.2	worm specific	Unknown	Enzyme
SDC-2	worm specifc	Unknown	Enzyme
Y73C8B.2	worm specifc	Unknown	Enzyme
CAH-5	carbonic anhydrase 7	Cytosol	Enzyme
GCP-2.1	Glutamate carboxypeptidase 2	Cytosol/Nucleus	Enzyme
TAG-340	StAR-related lipid transfer protein 3	Endosome	Enzyme
PLD-1	Phospholipase D1	Endosome/Golgi/ER	Enzyme
F52H2.6	Delta(24)-sterol reductase, cholesterol biosynthesis	ER/Golgi	Enzyme
R08F11.1	Non-lysosomal glucosylceramidase	ER/Golgi	Enzyme
AMAN-1	Xaa-Pro dipeptidase	Lysosome	Enzyme
ASP-4	Cathepsin D	Lysosome	Enzyme
C33G3.4	Beta-mannosidase	Lysosome	Enzyme
CPZ-1	Cathepsin Z	Lysosome	Enzyme
CPZ-2	Cathepsin X	Lysosome	Enzyme
F09B12.3	Putative phospholipase B-like 2	Lysosome	Enzyme
LMP-1	Lysosome-associated membrane glycoprotein 1	Lysosome	Enzyme
R07E3.1	Cathepsin F	Lysosome	Enzyme
TAG-196	Cathepsin F	Lysosome	Enzyme
LAAT-1	Lysosomal amino acid transporter 1 homolog	Lysosome	Enzyme
R09F10.1	Cathepsin L-like proteinase	Lysosome	Enzyme
C18B12.4	E3 ubiquitin-protein ligase RNF13	Lysosome/Endosome/Others	Enzyme
F09G2.8	Phospholipase D3/NAPE-PLD	Lysosome/Endosome/Others	Enzyme
DHS-1	Retinol dehydrogenase 14	Lysosome/ER	Enzyme
PMP-3	ATP-binding cassette sub-family D member 4	Lysosome/ER	Enzyme
APH-2	Nicastrin, Essential subunit of the gamma-secretase complex	Plasma Membrane	Enzyme
C53D5.5	Gamma-glutamyltranspeptidase 1	Plasma Membrane	Enzyme
F36A2.9	Phospholipase B1, membrane-associated	Plasma Membrane	Enzyme
FPN-1.1	Iron ion transmembrane transporter, SLC40A1	Plasma Membrane	Enzyme
MCT-3	Monocarboxylate transporter 14	Plasma Membrane	Enzyme
NKB-1	Sodium/potassium-transporting ATPase subunit beta-1	Plasma Membrane	Enzyme
PTC-1	Protein patched homolog 2	Plasma Membrane	Enzyme
Y82E9BR.16	Solute carrier family 22 member 4: Sodium-ion dependent, low affinity carnitine transporter.	Plasma Membrane/Mitochondria	Enzyme
GCY-28	Atrial natriuretic peptide receptor 1	Unknown	Enzyme
K11D9.3	Solute carrier family 22 member 15	UNknown	Enzyme
PERM-5	worm specific	Unknown	Enzyme
SUR-7	worm specifc	Unknown	Enzyme
SNF-3	Sodium- and chloride-dependent GABA transporter 1	Plasma Membrane	Enzyme/signaling
SYX-3	Syntaxin-1B	Cytoskeleton	Other
LPD-3	Transmembrane protein KIAA1109	Endosome	Other
SEC-12	Prolactin regulatory element-binding protein, PREB	ER/nucleus	Other
NEP-2	Membrane metallo-endopeptidase-like 1	Extracellular	Other
F47B7.2	Sulfhydryl oxidase 1	Golgi/Extracellular	Other
ZK370.4	Patatin-like phospholipase domain-containing protein 7, PNPLA7	Lipid droplets/ER	Other
LIPL-7	Lysosomal acid lipase/cholesteryl ester hydrolase	Lysosome	Other
SQST-1	Sequestosome-1	Lysosome/Cytosol/ER/Late endosome/Mitochondrion/Nucleus/Extracellular exosome	Other
Y54E2A.4	U5 small nuclear ribonucleoprotein 200 kDa helicase	Nucleus	Other
Y75B8A.4	Lon protease homolog, LONP2	Peroxisome	Other
NRA-1	Copine-5	Plasma Mebrane/Cytosol	Other
TTYH-1	Protein tweety homolog 3	Plasma membrane	Other
Y32F6B.1	Solute carrier organic anion transporter family member 3A1	Plasma Membrane	Other
C35A5.6	worm specific	Unknown	Unknown
R02F11.3	worm specific	Unknown	Unknown
T10B10.3	worm specifc	Unknown	Unknown
C18B2.3	worm specific	Unknown	Unknown
C30F12.5	worm specific	Unknown	Unknown
C46G7.2	Worm specific	Unknown	Unknown
F40A3.6	worm specific	Unknown	Unknown
F55A11.7	worm specifc	Unknown	Unknown
ODR-4	Protein odr-4 homolog	Unknown	Other
TTR-44	worm specifc, Transthyretin-related protein	Unknown	Other
Y12A6A.1	worm specifc	Unknown	Unknown
T10B11.2	Ceramide kinase	Cytosol	Other
T01G5.1	Vascular endothelial growth factor receptor 3	Cytosol/Nucleus	Other
ZC8.6	phosphatidylinositol 4-kinase type 2 alpha/beta	Endosome	Other
FMO-3	Dimethylaniline monooxygenase [N-oxide-forming] 5	ER	Other
MANS-1	Mannosyl-oligosaccharide 1,2-alpha-mannosidase IA	ER	Other
HAF-2	ATP-binding cassette sub-family B member 9	Lysosome	Other
K10C9.3	ribonuclease T2, has ribonuclease activity	Lysosome	Other
M05B5.4	Group XV phospholipase A2	Lysosome	Other
SKAT-1	Solute carrier family 36 member,proton-coupled amino acid transporter	Lysosome	Other
Y43F4B.7	Solute Carrier Family 36 Member 1, Proton-coupled amino acid transporter 1	Lysosome	Other
KCC-2	Solute carrier family 12 member 4 isoform e, potassium-chloride cotransport	Lysosome/Plasma Membrane	Other
PEZO-1	Protein PIEZO2 (piezo type mechanosensitive ion channel component 2)	Plasma Membrane	Other
ITX-1	Contactin-associated protein-like 4	Synaptic Vesicle	Other
BAM-2	worm specific: integral component of plasma membrane	Plasma Membrane	Unknown
C15H9.9	Drosophila QUIVER protein	Unknown	Unknown
C23H3.2	worm specific	Unknown	Unknown
F09G8.7	Worm specific	Unknown	Unknown
F15B9.10	Worm specific	Unknown	Unknown
F35E12.10	worm specific	Unknown	Unknown
INX-15	innexin=invertebrate connexin analogue, gap junction proteins	Unknown	Other
INX-16	innexin=invertebrate connexin analogue, gap junction proteins	Unknown	Other
INX-5	innexin=invertebrate connexin analogue, gap junction proteins	Unknown	Other
INX-9	innexin=invertebrate connexin analogue, gap junction proteins	Unknown	Other
NRF-6	worm specific	Unknown	Other
R144.6	Transmembrane protein 144	Unknown	Unknown
Y73F4A.1	worm specifc	Unknown	Unknown
T01C8.2	worm specifc	Unknown	Unknown
C48E7.1	Worm specific	Unknown	Unknown
F49H12.5	Anterior gradient protein 3 homolog	ER	Signaling
CAL-5	Calmodulin	Cytoskeleton	Signaling
LET-413	Leucine-rich repeat-containing protein 1	Cytosol	Signaling
KYNU-1	Kynureninase, KYNU	Cytosol	Signaling
GLO-1	Ras-related protein Rab-32	Endosome-Phagosome/Mitochondria	Signaling
CYP-31A2	Cytochrome P450 4V2	ER	Signaling
CYP-31A3	Cytochrome P450 4V3	ER	Signaling
LRON-8	Slit homolog 3 protein	Extracellular	Signaling
C11H1.9	SEC14-like protein 3	Extracellular	Signaling
SQV-8	Galactosylgalactosylxylosylprotein 3-beta-glucuronosyltransferase 3, B3GAT3	Golgi	Signaling
AVR-15	Alpha-3K of Glycine receptor subunit alpha-3	Plasma Membrane	Signaling
F54E2.1	worm specific	Unknown	Signaling
H06I04.6	worm specifc	Unknown	Signaling
LYS-7	worm specifc	Unknown	Signaling
LEC-12	Galectin-9	Cytosol	Signaling
PBO-1	Calcium-binding protein p22	Cytosol	Signaling
ARRD-18	Arrestin domain-containing protein 2	Endosome	Signaling
SID-5	worm specific: involved in RNA interference and RNA transport	Endosome	Signaling
LRP-1	Prolow-density lipoprotein receptor-related protein 1, Endocytic receptor involved in endocytosis and in phagocytosis of apoptotic cells.	Endosome	Signaling
GPA-17	Guanine nucleotide-binding protein G(q) subunit alpha	Golgi/Nucleus	Signaling
ARL-8	ADP-ribosylation factor-like GTPase 8	Lysosome	Signaling
VHA-16	ATPase H+ transporting V0 subunit d1	Lysosome	Signaling
GLC-1	Alpha-3K of Glycine receptor subunit alpha-3, Glutamate-gated ChLoride channel	Plasma Membrane	Signaling
GLT-1	L-glutamate transmembrane transporter, SLC1A2	Plasma Membrane	Signaling
INA-1	Integrin alpha-6	Plasma Membrane	Signaling
PTR-21	Patched domain-containing protein 1	Plasma Membrane	Signaling
Y51A2D.18	Solute carrier family 22 member 7	Plasma Membrane	Signaling
T01H3.3	Vesicular glutamate transporter 3	Synaptic Vesicle	Signaling
INX-12	innexin=invertebrate connexin analogue, gap junction proteins	Unknown	Signaling
NRF-5	worm specific	Unknown	Signaling
PTR-24	worm specific	Unknown	Signaling
ZIG-9	worm specifc	Unknown	Signaling
T27F6.6	Sphingomyelin phosphodiesterase 2, Converts sphingomyelin to ceramide	Unknown	Signaling
Y71H2AM.2	Type 1 phosphatidylinositol 4,5-bisphosphate 4-phosphatase	Lysosome/others	Signaling
C32D5.3	Protein EFR3 homolog B, probably acts as the membrane-anchoring component to localize phosphatidylinositol 4-kinase (PI4K) to the plasma membrane	Plasma membrane/Cytosol	Signaling/Trafficking
ARRD-13	Arrestin domain-containing protein 2	Endosome	Signaling/Trafficking
ZIG-11	Long of Down syndrome cell adhesion molecule (Weak homology)	Plasma membrane/Extracellular	Signaling/Trafficking
RSP-8	Transformer-2 protein homolog beta, TRA2A/B	Nucleus	Splicing
SCAV-3	Lysosome membrane protein 2	Lysosome	Splicing
LET-805	Protein sidekick-1	Plasma membrane	Structure
LFI-1	Rootletin	Cytoskeleton	Structure
F25H2.6	Collagen type IV alpha-3-binding protein	Extracellular Matrix	Structure
COL-179	Collagen alpha-5(VI) chain	Extracellular Matrix	Structure
LGC-32	worm specifc	plasma Membrane	Structure
PBO-4	Sodium/hydrogen exchanger 2	Lysosome?	Structure
COL-124	Collagen alpha-1(XXI) chain	Extracellular Matrix	Structure
K07A1.17	worm specifc	Unknown	Structure
HMT-1	ATP-binding cassette sub-family B member 6	Lysosome?	Structure
MYO-6	Myosin-6	Cytosol/Cytoskeleton	Structure/traficking
NCX-3	Sodium/calcium exchanger 1	Plasma Membrane	Structure/traficking
CHPF-1	Calcium-binding protein p22, CHP1	Cytosol/Nucleus/Cytoskeleton	Trafficking
SYX-7	Syntaxin-12	Endosome/Golgi	Trafficking
ATG-9	Autophagy-related protein 9A	Lysosome/Autophagosome	Trafficking
ARF-6	ADP-ribosylation factor 6	Lysosome/Other	Trafficking
LRON-3	Trophoblast glycoprotein	Plasma Membrane	Trafficking
ARRD-14	Arrestin domain-containing protein 2	Plasma membrane/Cytosol	Trafficking
T09A5.4	worm specifc	Unknown	Trafficking
T19A6.1	Solute carrier family 66 member 2	Unknown	Trafficking
CEH-44	Homeobox protein cut-like 2	Nucleus	Transcription
MUP-4	Matrilin-2	Extracellular Matrix	Transcription/Translation/Chromatin
Y54F10AM.8	Putative phospholipase B-like 2	Lysosome	Transcription/Translation/Chromatin
LNTL-1	worm specific	Unknown	Transmembrane Protein
CLH-5	H(+)/Cl(-) exchange transporter 3	Endosome	Channel/Transporter
T07A9.10	Syntaxin-binding protein 1	Cytosol	Channel/Transporter
LEC-10	Galectin-9	Cytosol	Channel/Transporter
SMG-1	Serine/threonine-protein kinase SMG1	Cytosol/nucleus	Channel/Transporter
GPA-16	Guanine nucleotide-binding protein G(i) subunit alpha-1	Cytosol/Plasma Membrane/Nucleus	Channel/Transporter
CLH-6	Chloride channel protein 7	Endosome (yeast)	Channel/Transporter
T19C3.5	Bactericidal permeability-increasing protein	Extracellular	Channel/Transporter
TRA-3	Calpain-5	Extracellular exosome	Channel/Transporter
HID-1	UPF0663 transmembrane protein C17orf28	Golgi	Channel/Transporter
SMF-1	Natural resistance-associated macrophage protein 2: transport metal , in particular iron	Lysosome/ER/Plasma Membrane	Channel/Transporter
F40F9.5	Solute carrier family 46 member 3	Lysosome/Extracellular Exosome	Channel/Transporter
MRPL-21	Mitochondrial ribosomal protein L21 isoform d	Mitochondria	Channel/Transporter
SCPL-1	Carboxy-terminal domain RNA polymerase II polypeptide A small phosphatase 1	Nucleus	Transcription
RSP-7	Splicing regulatory glutamine/lysine-rich protein 1, SREK1	Nucleus	Transcription
AQP-2	Aquaporin-3	Plasma Membrane	Channel/Transporter
ATGP-2	Neutral and basic amino acid transport protein rBAT	Plasma Membrane	Channel/Transporter
F10G7.5	Monocarboxylate transporter 12	Plasma Membrane	Channel/Transporter
F31E8.4	High affinity copper uptake protein 1	Plasma membrane	Channel/Transporter
MRP-7	Multidrug resistance-associated protein 6	Plasma membrane	Channel/Transporter
AAT-3	Y+L amino acid transporter 2	Plasma membrane	Channel/Transporter
CATP-3	Sodium/potassium-transporting ATPase subunit alpha-2, ATP12A	Plasma membrane	Channel/Transporter
NKCC-1	Solute carrier family 12 member 2, SLC12A1/2/3	Plasma Membrane	Channel/Transporter
TOC-1	zinc transporter 6 isoform 4, SLC39A6	Plasma Membrane	Channel/Transporter
GLC-2	Alpha-3K of Glycine receptor subunit alpha-3	Plasma Membrane/Cytosol	Channel/Transporter
C06G8.3	solute carrier family 39 member 1/2	Plasma membrane/ER	Channel/Transporter
CDF-1	Zinc transporter 1	Plasma membrane/ER	Channel/Transporter
K11H12.7	worm specific	Unknown	Channel/Transporter
Y45G5AL.1	worm specific	Unknown	Channel/Transporter
SPP-13	worm specific	Unknown	Channel/Transporter
W01C8.5	worm specifc	Unknown	Channel/Transporter
KDIN-1	Kinase D-interacting substrate of 220 kDa	Endosome	Channel/Transporter
VER-3	Vascular endothelial growth factor receptor 1	Endosome	Channel/Transporter
TAT-5	Probable phospholipid-transporting ATPase IIA	Endosome/Golgi	Channel/Transporter
Y58A7A.1	High affinity copper uptake protein 1	Endosome/Plasma Membrane	Channel/Transporter
ATGP-1	Neutral and basic amino acid transport protein rBAT	Extracellular Exosome/Plasma Mebrane	Channel/Transporter
CUA-1	P-type Cu(+) transporter	Golgi	Channel/Transporter
CED-7	ATP-binding cassette sub-family A member 3, probably by transporting lipids such as cholesterol	Lysosome	Channel/Transporter
GANA-1	Alpha-N-acetylgalactosaminidase	Lysosome	Channel/Transporter
HAF-4	ATP-binding cassette sub-family B member 9	Lysosome	Channel/Transporter
HAF-7	ATP-binding cassette sub-family B member 9	Lysosome	Channel/Transporter
HAF-9	ATP-binding cassette sub-family B member 9	Lysosome	Channel/Transporter
PCP-5	Lysosomal Pro-X carboxypeptidase	Lysosome	Channel/Transporter
PHO-5	Lysosomal acid phosphatase	Lysosome	Channel/Transporter
PPT-1	Palmitoyl-protein thioesterase 1	Lysosome	Channel/Transporter
R04B3.2	N(4)-(beta-N-acetylglucosaminyl)-L-asparaginase	Lysosome	Channel/Transporter
UNC-32	V-type proton ATPase 116 kDa subunit a isoform	Lysosome	Channel/Transporter
VHA-4	ATPase H+ transporting V0 subunit b	Lysosome	Channel/Transporter
VHA-6	ATPase H+ transporting V0 subunit a	Lysosome	Channel/Transporter
VHA-7	ATPase H+ transporting V0 subunit a	Lysosome	Channel/Transporter
Y37D8A.2	Putative phospholipase B-like 2	Lysosome	Channel/Transporter
TAT-1	Phospholipid-transporting ATPase IA	Lysosome/ER/Plasma Membrane	Channel/Transporter
SLC-36.2	Solute carrier family 36 member,proton-coupled amino acid transporter	Lysosome/Plasma Membrane	Channel/Transporter
CHAT-1	Cell cycle control protein 50B, Accessory component of a P4-ATPase flippase complex	Lysosome/Plasma Membrane/Golgi	Channel/Transporter
C29H12.2	Solute carrier family 35 member F6, nucleotide-sugar transporter	Lysossome/Mitochondria	Channel/Transporter
HAF-6	ATP-binding cassette sub-family B member 8, mitochondrial	Mitochondria	Channel/Transporter
PMP-5	ATP-binding cassette sub-family D member 4	Peroxisome	Channel/Transporter
AQP-7	Aquaporin-3	Plasma Membrane	Channel/Transporter
BEST-14	Bestrophin-2, calcium-sensitive chloride channels	Plasma Membrane	Channel/Transporter
CNNM-1	Metal transporter CNNM2	Plasma Membrane	Channel/Transporter
EAT-6	ATPase Na+/K+ transporting subunit alpha 3	Plasma Membrane	Channel/Transporter
F54D1.6	Sushi domain-containing protein 2 (very weak homology)	Plasma Membrane	Channel/Transporter
IGLR-2	Leucine-rich repeat-containing G-protein coupled receptor 4	Plasma Membrane	Channel/Transporter
MCT-4	Monocarboxylate transporter 3	Plasma Membrane	Channel/Transporter
MCT-6	Monocarboxylate transporter 5	Plasma Membrane	Channel/Transporter
MRP-1	Multidrug resistance-associated protein 4	Plasma Membrane	Channel/Transporter
MRP-2	Canalicular multispecific organic anion transporter 1	Plasma Membrane	Channel/Transporter
MRP-5	Multidrug resistance-associated protein 4	Plasma Membrane	Channel/Transporter
NKB-3	Sodium/potassium-transporting ATPase subunit beta-1	Plasma Membrane	Channel/Transporter
PGP-2	Multidrug resistance protein 3, ABCB1/ABCB11/ABCB4	Plasma Membrane	Channel/Transporter
RHR-1	RHAG (Rh associated glycoprotein) and RHBG (Rh family B glycoprotein)	Plasma Membrane	Channel/Transporter
Y63D3A.8	TLC domain-containing protein 1	Plasma Membrane	Channel/Transporter
C46C2.2	Solute carrier family 22 member 16, High affinity carnitine transporter	Plasma Membrane/Extracellular Exosome	Channel/Transporter
C06H5.6	Solute carrier family 22 member 4, Sodium-ion dependent, low affinity carnitine transporter	Plasma Membrane/Mitochondria	Channel/Transporter
CLH-1	Chloride channel protein 1	Plasma Membrane/Nucleus/Cytosol	Channel/Transporter
ABTS-1	Electroneutral sodium bicarbonate exchanger 1	Synaptic Vesicle	Channel/Transporter
C03A3.2	Transmembrane protein 104, the amino acid/auxin permease (aaap) family	Unknown	Channel/Transporter
F17C11.12	Solute carrier family 22 member 15	Unknown	Channel/Transporter
F42G10.1	worm specific	Unknown	Channel/Transporter
LIN-24	worm specific	Unknown	Channel/Transporter
NDG-4	worm specific	Unknown	Channel/Transporter
NLP-36	worm specific	Unknown	Channel/Transporter
PGP-6	multidrug resistance protein 3 isoform C	Unknown	Channel/Transporter
TTR-24	worm specifc, Transthyretin-related protein	Unknown	Channel/Transporter
Y39B6A.1	worm specifc	Unknown	Channel/Transporter
Y51F10.11	worm specific	Unknown	Channel/Transporter
Y92H12BR.3	worm specifc	Unknown	Channel/Transporter
Y39A1A.22	Xenotropic and polytropic retrovirus receptor 1	Plasma Membrane	Other
F40A3.2	Drosophila Tenascin accessory (Ten-a)	Unknown	Unknown
Y48G10A.3	NDRG3	Extracellular Exosome/cytosol	Other
Note:
1. Highlight indicates the proteins shared between lipl-4 Tg and daf-2(lf) list
