## Supplementary Table 5. Lysosome-enriched proteome exhibits tissue-specificity for "Organelle proteomic profiling reveals lysosomal heterogeneity in association with longevity"

### Sheet: Sheet1
Table S5 Lysosome-enriched proteome exhibits tissue-specificity
Whole-body						Intestine-only						Muscle-only						Hypodermis-only						Neuron-only
Protein Name	Normalized to LMP-1*					Protein Name	Normalized to LMP-1*			p-value#		Protein Name	Normalized to LMP-1*			p-value#		Protein Name	Normalized to LMP-1*			p-value#		Protein Name	Normalized to LMP-1*			p-value#
LMP-1	1	1	1	1		LMP-1	1	1	1	n.a.		LMP-1	1	1	1			LMP-1	1	1	1	n.a.		LMP-1	1	1	1	n.a.
ABTS-4	0.00249066	0.00022358	0.00158582	0.0001993		ABTS-4	0	0.00052029	0.00240566	0.874633		ABTS-4				0.137582		ABTS-4				0.137582		ABTS-4	0	0	0.00303448	0.927676
AC3.5	0.212951	0.0603658	0.0545709	0.0608441		AC3.5	0.0859917	0.0905307	0.0627358	0.721762		AC3.5	0.155556	0.0145661	0.0185841	0.59792		AC3.5	0.167544	0.0783784	0.0770713	0.83865		AC3.5	0.112285	0.122034	0.0586207	0.991944
AMAN-1	0.0473225	0.0178862	0.0140858	0.0147714		AMAN-1	0.00138696	0.00468262	0.00353774	0.084881		AMAN-1				0.060143		AMAN-1	0.00026316	0	0.00240848	0.065187		AMAN-1	0.00237781	0.00118644	0	0.067377
ARRD-13	0.00884184	0.00119919	1.8657e-05	0.0014068		ARRD-13	0.00540915	0	0	0.721669		ARRD-13				0.250007		ARRD-13				0.250007		ARRD-13	0.00766182	0.0237288	0	0.392322
ARRD-18	0.00120797	0.00030488	0.00050373	0.00101993		ARRD-18	0	0.00426639	0.00264151	0.208754		ARRD-18	0.00296296	0.0017562	0.0009292	0.188386		ARRD-18	0.00096491	0.00043919	0.00087669	0.996778		ARRD-18	0	0	0.00372414	0.736825
ATGP-1	0.0824408	0.0585366	0.023041	0.06483		ATGP-1	0.0527046	0.136316	0.0669811	0.331448		ATGP-1	0.112593	0.0369835	0.069469	0.571546		ATGP-1	0.0517544	0.0290541	0.0115607	0.182943		ATGP-1	0.143989	0.0694915	0.101379	0.142571
BAM-2	0.0001868	0.00058943	0.00026119	0.00785463		BAM-2	0.00235784	0.00426639	0.00330189	0.652749		BAM-2	0.00074074	0.00014463	0.00137168	0.494485		BAM-2	0	0.00027027	0.00016378	0.349577		BAM-2	0.00594452	0.657627	0.00441379	0.166453
BEST-14	0.00884184	0.00115854	0.00382463	0.0021102		BEST-14	0.0135922	0.00863684	0.00221698	0.277457		BEST-14	0.00933333	0.00015496	0.00057522	0.865806		BEST-14	0.0175439	0.00878378	0.011946	0.051024		BEST-14	0.0198151	0.00101695	0.00124138	0.647379
C18E9.9	0.0582814	0.00028455	0.0115672	0.0127784		C18E9.9	0.0568655	0.0353798	0.0693396	0.113627		C18E9.9	0.00933333	0.00330579	0.0212389	0.534297		C18E9.9	0.0263158	0.0219595	0.00722543	0.881716		C18E9.9	0.0594452	0.020339	0.1	0.227047
C23H3.2	0.0169365	0.00134146	0.00839552	0.00106682		C23H3.2	0.00305132	0.00343392	0.00566038	0.547563		C23H3.2	0.0251852	0.00816116	0.00530973	0.464886		C23H3.2	0.0307017	0.00506757	0.00346821	0.571263		C23H3.2	0.0198151	0.00305085	0.00496552	0.736923
C46C2.2	0.0165629	0.0119919	0.00876866	0.0201641		C46C2.2	0.0291262	0.0437045	0.00566038	0.279892		C46C2.2	0.0311111	0.00836777	0.0190265	0.526056		C46C2.2	0.0122807	0.00371622	0.00240848	0.103231		C46C2.2	0.0554822	0.0525424	0.0124138	0.201594
C53D5.5	0.286426	0.0599594	0.0779851	0.0511137		C53D5.5	0.0790569	0.16129	0.125472	0.966413		C53D5.5	0.00177778	0	0	0.125696		C53D5.5	0.00578947	0.00206081	0.00549133	0.134214		C53D5.5	0.014531	0.00966102	0.00324138	0.145437
CAH-5	0.0643836	0.0235772	0.0289179	0.0796014		CAH-5	0.0568655	0.0936524	0.164151	0.130624		CAH-5	0.0444444	0.0222107	0.0486726	0.533569		CAH-5	0.0368421	0.0287162	0.00963391	0.193499		CAH-5	0.0581242	0.0644068	0.155172	0.30027
CED-7	0.0110834	0.00406504	0.00382463	0.00199297		CED-7	0.00055479	0.00332986	0.00566038	0.475403		CED-7	0.00148148	0.00144628	0	0.120632		CED-7	0.00105263	0.00013514	0.00096339	0.107672		CED-7	0.0005284	0.00016949	0.00248276	0.125803
CHAT-1	0.01868	0.00406504	0.0068097	0.0151231		CHAT-1	0.0137309	0.0197711	0.0193396	0.200929		CHAT-1	0.00874074	0	0.00345133	0.1577		CHAT-1	0.00692982	0.00290541	0.00741811	0.219784		CHAT-1	0.0198151	0.0169491	0.0137931	0.208892
CNNM-1	0.0110834	0.00345528	0.00541045	0.0114889		CNNM-1	0.00443828	0.00905307	0.00231132	0.414291		CNNM-1	0.00518519	0.00054752	0.00243363	0.089892		CNNM-1	0.00447368	0	0.00074181	0.055819		CNNM-1	0.00435931	0.00169492	0	0.060849
DEL-6	0.0120797	0.00264228	0.00223881	0.00064478		DEL-6	0.0277393	0.0049948	0.0193396	0.096734		DEL-6	0.00459259	0.00268595	0.00707965	0.900198		DEL-6	0.0219298	0	0.0114643	0.405745		DEL-6	0.0237781	0.0145763	0	0.351495
DHS-1	0.0103362	0.00426829	0.0045709	0.00022274		DHS-1	0.00097087	0.0037461	0	0.268633		DHS-1				0.102028		DHS-1	0.00438596	0.00084459	0.00192678	0.345916		DHS-1	0	0	0.00096552	0.116499
F09G2.8	0.00722291	0.00325203	0.00186567	0.0009027		F09G2.8	0	0	0.00051887	0.115842		F09G2.8	0	0.00018595	0	0.101387		F09G2.8				0.097498		F09G2.8	0	0	0.00110345	0.122199
F14E5.2	0.0123288	0.00304878	0.00270522	0.00269637		F14E5.2	0.0131761	0.00655567	0.00141509	0.662816		F14E5.2	0.00355556	0.00144628	0.00345133	0.39889		F14E5.2	0.00254386	0.00202703	0.00163776	0.280861		F14E5.2	0.0101717	0.00830508	0.00827586	0.216832
F15B9.10	0.0288917	0.0191057	0.0117537	0.0213365		F15B9.10	0.00887656	0.0582726	0.0216981	0.50653		F15B9.10	0.0592593	0.0121901	0.00486726	0.792553		F15B9.10	0.0263158	0.010473	0.00635838	0.458343		F15B9.10	0.0317041	0.0644068	0.0131035	0.395327
F35E12.10	0.0493151	0.00630081	0.0142724	0.0109027		F35E12.10	0.00041609	0.0260146	0.0301887	0.92834		F35E12.10	0.00711111	0.00258264	8.8496e-05	0.183402		F35E12.10	0.00307018	0.00273649	0.00452794	0.187224		F35E12.10	0.00488771	0.00559322	0.0186207	0.385144
F36A2.9	0.0158157	0.00172764	0.00326493	0.0161782		F36A2.9	0.00513176	0.00832466	0	0.389271		F36A2.9	0.00207407	0.0005062	0.00225664	0.145203		F36A2.9	0.00087719	0.00027027	0.00034682	0.111112		F36A2.9	0.00488771	0.00847458	0.00324138	0.428775
FMO-3	0.00092154	0.00160569	9.3284e-06	0.00038687		FMO-3				0.134721		FMO-3				0.125445		FMO-3	0.00035088	0	0.00144509	0.823259		FMO-3				0.125445
FOLT-2	0.0353674	0.00833333	0.0718284	0.0456037		FOLT-2	0.0249653	0.0228928	0.0349057	0.459259		FOLT-2	0.00962963	0	0.0079646	0.075844		FOLT-2	0.0166667	0.0182432	0.0115607	0.15466		FOLT-2	0.0109643	0.0130508	0.006	0.102937
GCP-2.1	0.124284	0.0465447	0.0319963	0.0373974		GCP-2.1	0.00208044	0	0.00801887	0.078168		GCP-2.1	0.00177778	0	0	0.070655		GCP-2.1	0.00964912	0.00540541	0.0168593	0.105004		GCP-2.1	0.0009247	0	0	0.069923
GCY-28	0.00797011	0.00406504	0.00494403	0.00468933		GCY-28	0.0037448	0.00603538	0.00174528	0.330414		GCY-28	0.00503704	0.00144628	0.0010177	0.136377		GCY-28	0.00473684	0	0.00163776	0.124607		GCY-28	0.00330251	0.00694915	0.00275862	0.534296
GLT-1	0.0262765	0.00426829	0.0197761	0.0153576		GLT-1	0.0332871	0.0135276	0.00990566	0.773413		GLT-1	0.0177778	0.00909091	0.00530973	0.38044		GLT-1	0.111404	0.0344595	0.044605	0.186699		GLT-1	0.0541612	0.0677966	0.0144828	0.204488
GLY-7	0.0135741	0.00030488	0.00177239	0.00128957		GLY-7	0.00499307	0.00187305	0	0.638578		GLY-7	0.00074074	0	0	0.292299		GLY-7	0.00307018	0.00043919	0	0.408113		GLY-7	0.00435931	0.00508475	0	0.771006
GPA-17	0.00236613	0.00034553	0.00139925	0.000551		GPA-17	0.00138696	0.00156087	0.0029717	0.293247		GPA-17	0	0.00016529	0.00013274	0.102856		GPA-17				0.085409		GPA-17				0.085409
GSA-1	0.00996264	0.00589431	0.00783582	0.00304807		GSA-1	0.0152566	0.00489074	0.0132076	0.220977		GSA-1	0.0266667	0.00299587	0	0.742459		GSA-1	0.00964912	0	0.00472062	0.588411		GSA-1	0.017173	0	0	0.884213
HAF-4	0.4533	0.141667	0.215485	0.146542		HAF-4	0.373093	0.477627	0.252358	0.265252		HAF-4	0.0162963	0.00123967	0.00442478	0.050437		HAF-4	0.0114035	0.00506757	0.0026975	0.050145		HAF-4	0.0713342	0.0457627	0.0386207	0.082314
HAF-9	0.678705	0.262195	0.30597	0.157093		HAF-9	0.552011	0.700312	0.504717	0.162128		HAF-9	0.0177778	0.00057851	0.00274336	0.056255		HAF-9	0.0210526	0.00047297	0.00134875	0.056394		HAF-9	0.175694	0.127119	0.0227586	0.120592
HMR-1	0.00298879	0.00132114	0.00022388	0.00187573		HMR-1	0.00055479	0.00187305	0.00183962	0.824937		HMR-1	0.00192593	0.00044421	0.00110619	0.563745		HMR-1	0.00078947	0.00060811	0.00025048	0.164052		HMR-1	0.0015852	0.00271186	0.00151724	0.649572
INA-1	0.00473225	0.00109756	0.00084888	0.0024619		INA-1	0.00124827	0.00197711	0.00518868	0.736564		INA-1	0	0.00045455	0.00084071	0.126274		INA-1	0.00017544	0.00067568	0.00032755	0.121991		INA-1	0.00237781	0.00067797	0.0144828	0.500637
INX-12	0.0202989	0.0260163	0.0197761	0.0063306		INX-12	0.0346741	0.057232	0.0179245	0.145225		INX-12	0.0340741	0.00196281	0.0110619	0.833499		INX-12	0.0394737	0.0118243	0.0525048	0.30119		INX-12	0.0303831	0.0711864	0.0337931	0.165568
INX-5	0.00797011	0.0211382	0.0073694	0.0117233		INX-5	0.0166436	0.0239334	0.00707547	0.520597		INX-5	0.0207407	0.0002686	0.00327434	0.61781		INX-5	0.0245614	0.0128378	0.0306358	0.168701		INX-5	0.0277411	0.0423729	0.0124138	0.20799
KVS-5	0.00049813	0.00365854	0.0016791	0.00096131		KVS-5	0	0	0.00566038	0.920237		KVS-5	0.00103704	0.0035124	0.00438053	0.356983		KVS-5				0.092611		KVS-5	0.0005284	0	0.00675862	0.774467
LET-60	0.041345	0.00650407	0.00923507	0.012544		LET-60	0.0457698	0.0509886	0.0259434	0.096282		LET-60	0.0503704	0.00413223	0.00973451	0.824498		LET-60	0.0298246	0	0.0120424	0.783266		LET-60	0.0264201	0.0305085	0.0372414	0.184765
LIN-24	0.00398506	0.0150406	0.00550373	0.0109027		LIN-24	0.00513176	0.0114464	0.00613208	0.722173		LIN-24	0.00992593	0.0018595	0.00530973	0.402471		LIN-24	0.00561404	0.00439189	0.00366089	0.18866		LIN-24	0.00819022	0	0.00758621	0.373041
LIN-33	0.00909091	0.00772358	0.00251866	0.0145369		LIN-33	0.0119279	0.024974	0.0226415	0.050921		LIN-33	0.0237037	0.0229339	0.0517699	0.116069		LIN-33	0.0122807	0.0304054	0.00780347	0.351237		LIN-33	0.0211361	0.0305085	0.0641379	0.142971
LRON-7	0.150685	0.020935	0.0538246	0.135991		LRON-7	0.0208044	0.0541103	0.0353774	0.218388		LRON-7	0.0237037	0.00076446	0	0.076016		LRON-7	0.00385965	0.00121622	0.00240848	0.068204		LRON-7	0.00660502	0.061017	0.00827586	0.137961
LRP-1	0.00859278	0.00304878	0.00093284	0.007034		LRP-1	0.00194175	0.00218522	0.00089623	0.187278		LRP-1	0.00148148	0.00022727	0.00066372	0.099845		LRP-1	0.00096491	0.00074324	0.00192678	0.125864		LRP-1	0.0006605	0.0101695	0.00055172	0.779668
MANS-1	0.0318804	0.00386179	0.00149254	0.0024619		MANS-1	0.0037448	0.00104058	0.0040566	0.459753		MANS-1	0	0.00041322	0	0.274375		MANS-1	0	0.00070946	0.00144509	0.298442		MANS-1	0.00409511	0	0.00282759	0.377463
MCT-3	0.125778	0.048374	0.0617537	0.0495897		MCT-3	0.112344	0.131113	0.115566	0.08243		MCT-3	0.0607407	0.0229339	0.0628319	0.363228		MCT-3	0.0798246	0.0844595	0.0793834	0.630087		MCT-3	0.130779	0.079661	0.0634483	0.502333
MRP-1	0.00108344	0.00077236	0.00186567	0.00820633		MRP-1	0.0038835	0.00343392	0.00301887	0.833186		MRP-1	0.00266667	0.00165289	0.00084071	0.534076		MRP-1	0.00096491	0.00226351	0.00134875	0.472623		MRP-1	0.00581242	0.00322034	0.00124138	0.848433
MSP-32	0.00036115	0.00063008	4.6642e-05	0.00010551		MSP-32	0.00194175	0.00176899	4.717e-05	0.12778		MSP-32				0.121743		MSP-32	0.00114035	0	0.00018304	0.712905		MSP-32	0.00303831	0.00084746	0	0.380816
PERM-5	0.00017435	0.00046748	0.00034515	0.00103165		PERM-5	0	0.00145682	0	0.968694		PERM-5				0.072665		PERM-5	0	0	0.00058767	0.307665		PERM-5	0.00277411	0	0	0.696714
PEZO-1	0.0141968	0.00158537	0.00438433	0.0045721		PEZO-1	0.00235784	0.0114464	0.0108491	0.639624		PEZO-1	0.00177778	0.00097107	0.00181416	0.189105		PEZO-1	0.00026316	0.00121622	0.00105973	0.147769		PEZO-1	0.00317041	0.0020339	0.00675862	0.514988
PGP-2	0.00871731	0.00164634	0.0127799	0.00504103		PGP-2	0.00277393	0.00395421	0.00216981	0.214089		PGP-2	0.00088889	0.00024793	0.00039823	0.071572		PGP-2	0.00342105	0	0.00055877	0.093409		PGP-2	0.00211361	0.00033898	0.00117241	0.090162
PGP-6	0.114944	0.0300813	0.0451493	0.0392731		PGP-6	0.0277393	0.0447451	0.0698113	0.709511		PGP-6				0.060011		PGP-6	0.0022807	0.00027027	0.00134875	0.063283		PGP-6	0.00250991	0.00237288	0.00131034	0.065396
PHO-5	0.0140722	0.00630081	0.00625	0.00128957		PHO-5	0.00152566	0.00218522	0.00188679	0.163167		PHO-5	0.00059259	6.1983e-05	0	0.082851		PHO-5	0.00052632	0	0	0.081733		PHO-5	0.001321	0.00101695	0.00082759	0.110469
PKC-2	0.0288917	0.00191057	0.00242537	0.00445487		PKC-2	0.00471567	0.0208117	0.0193396	0.558034		PKC-2	0.0207407	0.0018595	0.00309735	0.92747		PKC-2	0.0131579	0.0027027	0.00144509	0.648742		PKC-2	0.00501982	0.0271186	0.022069	0.39881
PMP-5	0.291407	0.0544715	0.110075	0.157093		PMP-5	0.101248	0.0593132	0.160849	0.508066		PMP-5	0.00177778	0	0.00575221	0.058542		PMP-5	0.0245614	0.00675676	0.0022158	0.066104		PMP-5	0.0224571	0.00830508	0.00351724	0.066755
PPK-1	0.00103362	0.0310976	0.00091418	0.0021102		PPK-1	0.00263523	0.00426639	0.00754717	0.673561		PPK-1	0.00488889	0.00113636	0.00349558	0.50744		PPK-1				0.32266		PPK-1	0.011889	0.00389831	0.00365517	0.786078
R07E3.1	0.0554172	0.0111789	0.0270522	0.010551		R07E3.1	0	0.0166493	0.029717	0.493915		R07E3.1	0.00148148	0	0	0.09299		R07E3.1				0.08933		R07E3.1	0	0	0.00068966	0.091047
R12C12.9	0.001868	0.0136179	0.0150187	0.0066823		R12C12.9	0	0.037461	0.0367924	0.21815		R12C12.9	0	0.00268595	0.00070796	0.072809		R12C12.9	0	0.00324324	0.00298651	0.096539		R12C12.9	0	0.00779661	0.0151724	0.775131
R144.6	0.0160648	0.00162602	0.00419776	0.0117233		R144.6				0.08635		R144.6				0.086113		R144.6	0.00210526	0.00206081	0	0.124282		R144.6	0	0.00661017	0	0.183688
SCO-1	0.00022416	0.00569106	0.00195896	0.188746		SCO-1	0.00332871	0	0.00367925	0.434124		SCO-1	0.00444444	0.00041322	0	0.382353		SCO-1	0.00394737	0	0	0.379713		SCO-1	0.00739762	0.00186441	0	0.395429
SID-5	0.234122	0.0686992	0.0861008	0.0209848		SID-5	0.0037448	0.0405827	0.029717	0.217638		SID-5	0	0.0221074	0	0.129356		SID-5	0	0.0192568	0.0484586	0.181126		SID-5	0.00686922	0.020339	0.0310345	0.1681
SKAT-1	0.0311333	0.00345528	0.0206157	0.0144197		SKAT-1	0.0208044	0.0208117	0.00141509	0.740007		SKAT-1	0	0.00144628	0	0.060824		SKAT-1	0.00561404	0.00506757	0.00520231	0.127515		SKAT-1	0.0103038	0.00830508	0	0.157161
SPH-1	0.0143213	0.00075203	0.025	0.00480657		SPH-1	0.0152566	0.00842872	0.0165094	0.759237		SPH-1	0.00577778	0.00165289	0.00376106	0.261363		SPH-1	0	0.00337838	0.00423892	0.206931		SPH-1	0.00383091	0.00559322	0.0137931	0.601833
SRC-1	0.00684932	0.00150407	0.00054104	9.3787e-05		SRC-1	0	0.00530697	0.00245283	0.885941		SRC-1	0.00207407	0.00056818	0	0.463138		SRC-1	0.00464912	0	0.00105973	0.876443		SRC-1	0	0	0.00434483	0.723288
SRR-4	0.00734745	0.0121951	0.0132463	0.00574443		SRR-4	0.0074896	0.00416233	0.00273585	0.106398		SRR-4	0	0.00058884	0.0110619	0.248067		SRR-4	0	0.00608108	0.0302505	0.815523		SRR-4	0.00845443	0.00305085	0	0.132459
STR-176	0.00199253	0.00365854	0.00016791	0.00726846		STR-176	0.00235784	0	0	0.248698		STR-176				0.118957		STR-176	0	0.00013514	0.00202312	0.19564		STR-176	0.00303831	0	0	0.271064
T01G5.1	0.00784558	0.00123984	0.00373134	0.00109027		T01G5.1	0.00249653	0.00343392	0.00283019	0.779131		T01G5.1	0	0	0.00141593	0.15174		T01G5.1	0.00964912	0.00777027	0.0154143	0.058947		T01G5.1	0.0009247	0	0.00896552	0.959151
T01H3.3	0.0009589	0.00111789	0.00121269	0.00076202		T01H3.3	0	0.00489074	0.00273585	0.25496		T01H3.3	0.00414815	0.00216942	0.00575221	0.099551		T01H3.3	0.00210526	0.00141892	0.00037572	0.628071		T01H3.3	0.00634082	0.0020339	0.0144828	0.211948
TAG-196	0.0246575	0.00650407	0.0146455	0.0042204		TAG-196	0.00277393	0	0.0193396	0.521232		TAG-196	0	0.00258264	0.00380531	0.108079		TAG-196	0.0254386	0.022973	0.00809249	0.420218		TAG-196	0.00343461	0.00389831	0.0213793	0.714745
TAG-340	0.0371108	0.00487805	0.00895522	0.00164127		TAG-340	0.00610264	0.0114464	0.0113207	0.732044		TAG-340	0.00103704	0.0007438	0.00106195	0.230345		TAG-340	0.00140351	0.00158784	0.00025048	0.234323		TAG-340	0.00515192	0.00355932	0.00689655	0.401549
TAT-1	0.00622665	0.00345528	0.00531716	0.00234467		TAT-1	0.00180305	0.0520291	0.0141509	0.208179		TAT-1	0.0111111	0.0018595	0.00181416	0.868629		TAT-1	0.00175439	0.00172297	0.00202312	0.064463		TAT-1	0.00171731	0.00169492	0.00827586	0.865453
VHA-6	0.0475716	0.00731707	0.0143657	0.0153576		VHA-6	0.00249653	0.0187305	0.0353774	0.870058		VHA-6	0.00177778	0	0	0.105878		VHA-6	0.00877193	3.3784e-05	0	0.133816		VHA-6	0	0	0.00096552	0.103178
VHA-7	0.0165629	0.0097561	0.0107276	0.0101993		VHA-7	0.00457698	0.00957336	0.00754717	0.096928		VHA-7	0.0131852	0.00061983	0.00168142	0.234173		VHA-7	0.0122807	0.020946	0.0213873	0.149402		VHA-7	0.00607662	0.00101695	0.00965517	0.112592
Y39B6A.1	0.0542964	0.0611789	0.0199627	0.0377491		Y39B6A.1	0.178918	0.112383	0.05	0.085741		Y39B6A.1	0.355556	0	0.0292035	0.534009		Y39B6A.1	0.132456	0.00709459	0	0.947806		Y39B6A.1	0.122853	0.0474576	0	0.746526
Y41D4A.4	0.0158157	0.00069106	0.00223881	0.00053927		Y41D4A.4	0.0131761	0.00457856	0.0113207	0.363801		Y41D4A.4	0.00444444	0.00123967	0.00486726	0.754381		Y41D4A.4	0.00508772	0.00192568	0	0.566575		Y41D4A.4	0	0.00033898	0.00827586	0.687619
Y43F4B.7	0.0210461	0.00097561	0.00914179	0.00199297		Y43F4B.7	0.00110957	0.00041623	0.00108491	0.233383		Y43F4B.7	0	0.00020661	0	0.173518		Y43F4B.7	0	0.00084459	0.01079	0.479902		Y43F4B.7	0.0006605	0	0	0.179282
Y48G10A.3	0.00684932	0.0115854	0.020709	0.0282532		Y48G10A.3	0.0346741	0.0645161	0.0240566	0.090943		Y48G10A.3	0.0325926	0.00123967	0.00752212	0.793226		Y48G10A.3	0.00298246	0.00118243	0.00549133	0.060574		Y48G10A.3	0.0449141	0.0423729	0.00896552	0.319938
Y51A2D.18	0.001868	0.00176829	0.00214552	0.00820633		Y51A2D.18	0	0.00093652	0.00141509	0.211021		Y51A2D.18				0.112532		Y51A2D.18	0.00666667	0.00277027	0.00578035	0.459317		Y51A2D.18	0	0	0.00144828	0.149822
Y51F10.11	0.00224159	0.00036585	0.00036381	0.00113716		Y51F10.11	0	0.00083247	0.00028302	0.297435		Y51F10.11	0.00044444	0	0	0.140615		Y51F10.11				0.103657		Y51F10.11	0	0.00084746	0	0.219051
Y57G11C.33	0.0272727	0.00119919	0.00429104	0.00609613		Y57G11C.33	0.00582524	0.024974	0.0292453	0.316444		Y57G11C.33				0.200426		Y57G11C.33	0	0.00135135	0.00068401	0.225512		Y57G11C.33				0.200426
Y63D3A.8	0.0123288	0.0050813	0.0114739	0.0038687		Y63D3A.8	0.00471567	0.0332986	0.0226415	0.166469		Y63D3A.8	0.00844444	0.00216942	0.020354	0.738227		Y63D3A.8	0	0.00878378	0.00761079	0.478579		Y63D3A.8	0.010568	0.0059322	0.0455172	0.423552
Y73F4A.1	0.0799502	0.0382114	0.029944	0.0194607		Y73F4A.1	0	0.0074922	0.0117924	0.076726		Y73F4A.1				0.050841		Y73F4A.1	0	0	0.00298651	0.053468		Y73F4A.1				0.050841
Y92H12BR.3	0.5467	0.296748	0.172575	0.173505		Y92H12BR.3	0.188627	0.189386	0.189623	0.346836		Y92H12BR.3	0.10963	0.0355372	0.0486726	0.073722		Y92H12BR.3	0.12193	0.0898649	0.0820809	0.107396		Y92H12BR.3	0.155878	0.205085	0.162759	0.258368
ZIG-1	0.00174346	0.0115854	0.011847	0.0098476		ZIG-1	0.0319001	0.10718	0.0320755	0.071305		ZIG-1	0.0785185	0.0355372	0.0579646	0.054836		ZIG-1	0.0377193	0.00300676	0.00761079	0.571705		ZIG-1	0.0396301	0.0949153	0.0696552	0.062552
ZK822.5	0.001868	0.0128049	0.00335821	0.00104338		ZK822.5				0.198686		ZK822.5				0.178		ZK822.5	0	0	0.00154143	0.216131		ZK822.5				0.178
B0416.5	0.0676214	0.0593496	0.0219216	0.0286049		B0416.5	0.166436	0.151925	0.193868	0.000661		B0416.5	0.0622222	0.027376	0.0415929	0.967702		B0416.5	0.0342105	0.0378378	0.0492293	0.761355		B0416.5	0.165126	0.142373	0.0772414	0.06836
F54D1.6	0.00485679	0.00012195	0.00205224	0.0028136		F54D1.6	0.00721221	0.00655567	0.00801887	0.010705		F54D1.6	0.00296296	0.00020661	0.00309735	0.795379		F54D1.6	0.00122807	0.00060811	0.00026012	0.169284		F54D1.6	0.015852	0.00576271	0.00455172	0.217261
FPN-1.1	0.00336239	0.0097561	0.0139925	0.0111372		FPN-1.1	0.0249653	0.0405827	0.0448113	0.005012		FPN-1.1	0.0162963	0.00103306	0.00575221	0.735582		FPN-1.1	0.00877193	0.00608108	0.00366089	0.264979		FPN-1.1	0.0184941	0.020339	0.0324138	0.06161
ITX-1	0.0383562	0.0105691	0.0170709	0.0271981		ITX-1	0.0693481	0.0801249	0.054717	0.0052		ITX-1	0.0281482	0.00671488	0.0159292	0.497954		ITX-1	0.00964912	0.00945946	0.00578035	0.087592		ITX-1	0.0898283	0.0559322	0.0427586	0.08852
LEC-6	1.66874	1.16057	0.88153	2.07386		LEC-6	2.63523	2.55983	2.74528	0.012792		LEC-6	2.88889	0.680785	1.17257	0.865169		LEC-6	0.991228	1.0473	0.78131	0.15119		LEC-6	1.77015	2.0339	2.77241	0.127754
MCT-4	0.117933	0.0396341	0.0473881	0.0548652		MCT-4	0.195562	0.41103	0.199528	0.02338		MCT-4	0.165926	0.0188016	0.0654867	0.723472		MCT-4	0.107018	0.0432432	0.0447014	0.999117		MCT-4	0.0832232	0.191525	0.189655	0.110412
NLP-36	0.374844	0.164431	0.150187	0.133646		NLP-36	0.714286	0.894901	1.00472	0.001033		NLP-36	0.431111	0.154959	0.137611	0.767534		NLP-36	0.187719	0.139527	0.0864162	0.34283		NLP-36	0	0.698305	0.605517	0.407107
PLC-4	0.00435866	0.00034553	0.00066231	0.0021102		PLC-4	0.00638003	0.00509886	0.00410377	0.040873		PLC-4	0.00118519	0.0535124	0.00115044	0.438489		PLC-4	0.00052632	0	0.00231214	0.459273		PLC-4	0.00515192	0.00237288	0.00193103	0.392957
PLD-1	0.00211706	0.00152439	0.00149254	0.00099648		PLD-1	0.0038835	0.0074922	0.0136793	0.036616		PLD-1	0.00414815	0.00144628	0.00300885	0.224893		PLD-1	0.00219298	0.00114865	0.00183044	0.642859		PLD-1	0.00475561	0.00627119	0.00137931	0.211299
PTC-1	0.00174346	0.0004065	0.00036381	0.00075029		PTC-1	0.00194175	0.00156087	0.00235849	0.044291		PTC-1	0.00133333	0.00018595	0	0.587103		PTC-1	0.00131579	0.00047297	0.00013487	0.7296		PTC-1	0.0015852	0.00152542	0.00324138	0.130061
SAC-1	0.00094645	0.00186992	0.00270522	0.00199297		SAC-1	0.0122053	0.00874089	0.00518868	0.0113		SAC-1	0.00237037	0.00032025	0.00110619	0.436997		SAC-1	0.00578947	0.00081081	0.00081888	0.756987		SAC-1	0.0184941	0.00423729	0.00262069	0.322186
T08G11.1	0.0428393	0.0174797	0.0159515	0.0199297		T08G11.1	0.0610264	0.0593132	0.0372642	0.034003		T08G11.1	0.0548148	0.0116735	0.0185841	0.790541		T08G11.1	0.0307017	0.0135135	0.0127168	0.582222		T08G11.1	0.0594452	0.0525424	0.0268966	0.139792
T10B11.2	0.00660025	0.00386179	0.00382463	0.0202814		T10B11.2	0.0402219	0.0364204	0.0339623	0.002209		T10B11.2	0.00266667	0.00299587	0.00185841	0.216756		T10B11.2	0.0114035	0.00263514	0.00645472	0.715529		T10B11.2	0.0501981	0.040678	0.0103448	0.162378
TTR-5	0.0466999	0.0319106	0.0155784	0.0268464		TTR-5	0.126214	0.100937	0.0853774	0.002005		TTR-5	0.00533333	0.00847107	0.0893805	0.895836		TTR-5	0.00412281	0.0905405	0.0598266	0.492597		TTR-5	0.211361	0.142373	0.101379	0.058094
VHA-16	0.086924	0.120935	0.11847	0.0890973		VHA-16	0.140083	0.174818	0.180189	0.009847		VHA-16	0.100741	0.0389463	0.0482301	0.151357		VHA-16	0.0912281	0.0881757	0.0788054	0.148497		VHA-16	0.117569	0.189831	0.188966	0.109178
INX-13	0.0384807	0.0146342	0.0203358	0.0203986		INX-13	0.0332871	0.0915713	0.0278302	0.19077		INX-13	0.0859259	0.00485537	0.0331858	0.533162		INX-13	0.0903509	0.0675676	0.0592485	0.016447		INX-13	0.0660502	0.0305085	0.0565517	0.103261
RHR-1	0.0575343	0.0117886	0.0349813	0.045721		RHR-1	0.0513176	0.28616	0.104245	0.129974		RHR-1	0.238519	0.0376033	0.0867257	0.300577		RHR-1	0.148246	0.0969595	0.121387	0.011014		RHR-1	0.17041	0.0661017	0.266897	0.150171
SNF-3	0.0194272	0.0166667	0.00951493	0.0111372		SNF-3	0.0443828	0.0530697	0.00518868	0.173519		SNF-3	0.0311111	0.00495868	0.0141593	0.775403		SNF-3	0.0394737	0.0266892	0.0251445	0.048862		SNF-3	0.0594452	0.0661017	0.02	0.136363
INX-16	0.0941469	0.025813	0.0254664	0.269637		INX-16	0.245492	0.475546	0.188208	0.103376		INX-16	0.277037	0.0229339	0.0818584	0.818471		INX-16	0.118421	0.0415541	0.0367052	0.578275		INX-16	0.350066	0.440678	0.237931	0.035407
LET-805	0.0175591	0.00853659	0.00485075	0.00586166		LET-805	0.0133148	0.00957336	0.0174528	0.327845		LET-805	0.0725926	0.00568182	0.0154867	0.401482		LET-805	0.0622807	0.00439189	0.00751445	0.496656		LET-805	0.0277411	0.0254237	0.0386207	0.013707
MRP-2	0.00108344	0.00115854	0.00093284	0.000551		MRP-2	0.00291262	0.00718002	0.00084906	0.143786		MRP-2	0.00251852	0.00154959	0.00442478	0.150268		MRP-2	0.00482456	0.00091216	0.00091522	0.428115		MRP-2	0.00369881	0.00576271	0.00593103	0.024653
SPIN-4	0.00510585	0.00203252	0.00382463	0.0056272		SPIN-4	0.00832178	0.00863684	0.00471698	0.081688		SPIN-4	0	0	0.00438053	0.199537		SPIN-4	0.00236842	0.00472973	0.00072254	0.339768		SPIN-4	0.00898283	0.00694915	0.0062069	0.040282
T01C8.2	0.108095	0.0754065	0.0951493	0.073388		T01C8.2	0.171983	0.280957	0.10283	0.080454		T01C8.2	0.10963	0.0383264	0.0716814	0.558485		T01C8.2	0.130702	0.255405	0.251445	0.087661		T01C8.2	0.32893	0.332203	0.354483	5e-06
AQP-1	0.0191781	0.0288618	0.0175373	0.0177022		AQP-1	0.0180305	0.0364204	0.0372642	0.173644		AQP-1	0.0125926	0.00671488	0.0190265	0.144909		AQP-1	0	0.0125	0.00568401	0.030499		AQP-1	0.0660502	0.0559322	0.0524138	0.00225
INX-17	0.0196762	0.00853659	0.010541	0.0116061		INX-17	0.0499307	0.0915713	0.0226415	0.056144		INX-17	0.0077037	0.00227273	0.0119469	0.2211		INX-17	0.00324561	0.00439189	0.00549133	0.039657		INX-17	0.0805812	0.0711864	0.0572414	0.007586
Y58A7A.1	0.0356164	0.047561	0.0433769	0.0181712		Y58A7A.1	0.0180305	0.0208117	0.0150943	0.067059		Y58A7A.1	0.0192593	0	0.00345133	0.023007		Y58A7A.1	0.0763158	0.0652027	0.0763969	0.005868		Y58A7A.1	0.0211361	0.0237288	0.0103448	0.071331
PBO-4	0.00361146	0.00154472	0.00307836	0.00072685		PBO-4	0.00527046	0.00801249	0.00566038	0.012393		PBO-4	0	0	0.00172566	0.117719		PBO-4				0.043956		PBO-4	0.00792602	0.00881356	0.0151724	0.056562
INX-15	0.0464508	0.0428862	0.0277985	0.0616647		INX-15	0.127601	0.0936524	0.124528	0.002209		INX-15	0.0192593	0.00650826	0.0247788	0.025116		INX-15	0.022807	0.0182432	0.00346821	0.02174		INX-15	0.297226	0.350847	0.0937931	0.121392
ABTS-1	0.0119552	0.00487805	0.00830224	0.010551		ABTS-1	0.038835	0.0613944	0.0466981	0.000995		ABTS-1	0.0651852	0.015186	0.0230089	0.240956		ABTS-1	0.0184211	0.0097973	0.00481696	0.662144		ABTS-1	0.0501981	0.0627119	0.04	0.019045
C15H9.9	0.250311	0.154878	0.173507	0.637749		C15H9.9	0.981969	0.905307	0.966981	0.004947		C15H9.9	0.451852	0.0893595	0.384513	0.978688		C15H9.9	0.441228	0.253378	0.172447	0.917431		C15H9.9	1.03435	0.962712	1.06207	0.006031
COL-92	0.00448319	0.00063008	0.00036381	0.00199297		COL-92	0.0102635	0.00770031	0.00801887	0.003428		COL-92	0.00266667	0.00073347	0	0.577498		COL-92	0.0280702	0.00777027	0.0191715	0.103619		COL-92	0.0116248	0.00661017	0.00827586	0.020404
COL-93	0.00448319	0.00063008	0.00036381	0.00199297		COL-93	0.0102635	0.00770031	0.00801887	0.003428		COL-93	0.00266667	0.00073347	0	0.577498		COL-93	0.0280702	0.00777027	0.0191715	0.103619		COL-93	0.0116248	0.00661017	0.00827586	0.020404
COL-94	0.00448319	0.00063008	0.00036381	0.00199297		COL-94	0.0102635	0.00770031	0.00801887	0.003428		COL-94	0.00266667	0.00073347	0	0.577498		COL-94	0.0280702	0.00777027	0.0191715	0.103619		COL-94	0.0116248	0.00661017	0.00827586	0.020404
EAT-6	2.01743	1.54472	1.02985	1.82649		EAT-6	3.64771	4.76587	3.15566	0.005043		EAT-6	3.21481	0.548554	1.26106	0.939092		EAT-6	1.80702	1.03378	0.740848	0.348881		EAT-6	3.79128	4.0678	3.37931	0.000814
EGL-30	0.0521793	0.0528455	0.0310634	0.0622509		EGL-30	0.0846047	0.10718	0.0872641	0.006852		EGL-30	0.077037	0.0271694	0.0477876	0.950345		EGL-30	0.0824561	0.025	0.0166667	0.736012		EGL-30	0.0924703	0.108475	0.0772414	0.018492
F20D1.3	0.0496887	0.027439	0.017444	0.0327081		F20D1.3	0.105409	0.16129	0.128302	0.001438		F20D1.3	0.137778	0.0397727	0.0792035	0.194502		F20D1.3	0.110526	0.0692568	0.0453757	0.139232		F20D1.3	0.129458	0.161017	0.169655	0.00245
F42G10.1	0.00064757	0.00199187	0.00652985	0.00094959		F42G10.1	0.0126214	0.0187305	0.0117924	0.004647		F42G10.1	0.0311111	0.00764463	0.00367257	0.306833		F42G10.1	0.0131579	0.00141892	5.7803e-05	0.636601		F42G10.1	0.0104359	0.0169491	0.0144828	0.008631
GOA-1	0.141968	0.200813	0.0896455	0.121923		GOA-1	0.270458	0.379813	0.248585	0.014343		GOA-1	0.453333	0.0732438	0.163274	0.511208		GOA-1	0.175439	0.0631757	0.0480732	0.416718		GOA-1	0.35535	0.5	0.313103	0.032326
GPB-1	0.372354	0.294715	0.133396	0.287222		GPB-1	0.729542	0.605619	0.59434	0.003066		GPB-1	0.881481	0.172521	0.435841	0.391736		GPB-1	0.37807	0.228041	0.181118	0.907932		GPB-1	0.812417	0.877966	0.917241	0.000227
INX-9	0.00161893	0.00083333	0.00205224	0.00128957		INX-9	0.00721221	0.0145682	0.0141509	0.003425		INX-9	0.012	0.00216942	0.00429204	0.255286		INX-9	0.00289474	0.00439189	0.00645472	0.085624		INX-9	0.0122853	0.0116949	0.0137931	0.00089
KCC-2	0.00547945	0.00447154	0.00382463	0.00199297		KCC-2	0.0138696	0.00884495	0.00660377	0.032962		KCC-2	0.0162963	0.00681818	0.00261062	0.370772		KCC-2	0.00640351	6.7568e-05	0.00202312	0.624408		KCC-2	0.0198151	0.0159322	0.0117241	0.02749
LEC-12	0.0336239	0.0247967	0.0125	0.0323564		LEC-12	0.0970874	0.0676379	0.0787736	0.001818		LEC-12	0.0207407	0.0365702	0.0451327	0.392931		LEC-12	0.0298246	0.0165541	0.022447	0.66131		LEC-12	0.124174	0.0813559	0.102759	0.014683
LEC-4	0.457036	0.398374	0.209888	0.270809		LEC-4	0.993065	1.11342	1.10377	0.000182		LEC-4	1.48148	0.346074	0.712389	0.263409		LEC-4	0.826316	0.537162	0.415222	0.153981		LEC-4	1.47952	1.24915	1.68966	0.004904
MCA-3	0.1868	0.165854	0.109142	0.182884		MCA-3	0.495146	0.629553	0.457075	0.000655		MCA-3	0.601481	0.159091	0.263274	0.309118		MCA-3	0.367544	0.160135	0.122351	0.545366		MCA-3	0.640687	0.716949	0.508276	0.01171
MCT-6	0.100996	0.0715447	0.0624067	0.0942556		MCT-6	0.289875	0.378772	0.235377	0.001867		MCT-6	0.157037	0.0380165	0.0575221	0.964358		MCT-6	0.0736842	0.0685811	0.0947014	0.796068		MCT-6	0.314399	0.301695	0.3	1.5e-05
NKB-1	0.374844	0.52439	0.316231	0.538101		NKB-1	1.043	1.64412	0.919811	0.011947		NKB-1	1.16	0.235537	0.588496	0.496755		NKB-1	0.617544	0.307095	0.193642	0.669714		NKB-1	1.321	1.38983	1.15862	0.000479
NKB-3	0.950187	0.898374	0.628731	1.19695		NKB-3	1.63662	2.07076	1.77358	0.003462		NKB-3	1.06667	0.166322	0.415044	0.303178		NKB-3	0.877193	0.405405	0.363198	0.143303		NKB-3	1.66446	1.4339	1.53103	0.00703
TTR-24	0.306351	0.25	0.0922575	0.154748		TTR-24	0.423024	0.545265	0.318868	0.033861		TTR-24	0.355556	0.153926	0.292478	0.43065		TTR-24	0.337719	0.188851	0.191715	0.599237		TTR-24	0.656539	0.547458	0.531724	0.001709
TTR-6	0.305106	0.197764	0.0522388	0.130129		TTR-6	0.468793	0.595213	0.438679	0.007076		TTR-6	0.405926	0.0779959	0.24646	0.551075		TTR-6	0.217544	0.170946	0.128131	0.988652		TTR-6	0.597094	0.666102	0.44069	0.008487
VHA-5	0.0633873	0.025813	0.0178172	0.00973036		VHA-5	0.0638003	0.116545	0.0858491	0.025814		VHA-5	0.17037	0.0254132	0.0376106	0.406263		VHA-5	0.0903509	0.0564189	0.0327553	0.21144		VHA-5	0.0964333	0.0898305	0.122759	0.005139
WRK-1	0.00784558	0.0207317	0.0149254	0.0124267		WRK-1	0.0291262	0.0291363	0.0334906	0.004552		WRK-1	0.04	0.0127066	0.0128319	0.481907		WRK-1	0.0140351	0.00439189	0.00481696	0.199643		WRK-1	0.0317041	0.0271186	0.0282759	0.006111
Y57A10A.26	0.105106	0.078252	0.0436567	0.0939039		Y57A10A.26	0.194175	0.224766	0.256132	0.001162		Y57A10A.26	0.192593	0.0506198	0.147345	0.355984		Y57A10A.26	0.0350877	0.0898649	0.0766859	0.571286		Y57A10A.26	0.178336	0.164407	0.261379	0.039809
ZIG-11	0.154421	0.0585366	0.0610075	0.181712		ZIG-11	0.316227	0.352758	0.458491	0.003921		ZIG-11	0.361481	0.0876033	0.266814	0.256385		ZIG-11	0.22193	0.201014	0.108863	0.24081		ZIG-11	0.443857	0.428814	0.561379	0.002154
ZIG-9	0.0515567	0.0465447	0.0274254	0.0291911		ZIG-9	0.148405	0.162331	0.0995283	0.002489		ZIG-9	0.037037	0.0237603	0.0442478	0.686534		ZIG-9	0.0254386	0.0574324	0.0219653	0.789025		ZIG-9	0.235139	0.191525	0.171724	0.008047
AQP-7	0.351183	0.0656504	0.147388	0.0735053		AQP-7	0.801664	0.823101	0.464151	0.00778		AQP-7	0.835556	0.241736	0.526549	0.147649		AQP-7	0.833333	0.719595	0.513487	0.010753		AQP-7	0.982827	0.888136	0.696552	0.002476
FGT-1	0.201743	0.151626	0.110075	0.198124		FGT-1	0.402219	0.50052	0.340566	0.003095		FGT-1	0.514074	0.241736	0.473451	0.094087		FGT-1	0.260526	0.143581	0.0672447	0.900674		FGT-1	0.459709	0.608475	0.686207	0.016451
F40A3.2	0.0124533	0.00069106	0.00914179	0.00855803		F40A3.2				0.047386		F40A3.2				0.053544		F40A3.2	0.0131579	0	0.00134875	0.591682		F40A3.2				0.053544
GPA-8	0.00386052	0.0101626	0.0056903	0.00726846		GPA-8	0.0180305	0.0228928	0	0.305047		GPA-8				0.014955		GPA-8				0.014955		GPA-8	0.0224571	0.020339	0.0406897	0.076756
SCAV-3	0.0782067	0.0800813	0.0440299	0.0322392		SCAV-3	0.0221914	0.0218522	0.0245283	0.054556		SCAV-3	0.0106667	0.00733471	0.0119469	0.026712		SCAV-3	0.0192982	0.0266892	0.0256262	0.061265		SCAV-3	0.0264201	0.0186441	0.0296552	0.064221
LEC-8	0.0912827	0.0880081	0.117537	0.177022		LEC-8	0	0.190427	0.265566	0.654259		LEC-8	0.24	0.0157025	0.0460177	0.826719		LEC-8	0.0412281	0	0.0260116	0.01197		LEC-8	0.0277411	0.0220339	0.0965517	0.085376
MRPL-13	0.00560399	0.00386179	0.00326493	0.00058617		MRPL-13	0.00180305	0	0.00264151	0.242033		MRPL-13	0.00311111	0	0.00022124	0.18678		MRPL-13				0.049322		MRPL-13	0.00660502	0.00220339	0	0.869263
PBO-1	0.0496887	0.0107724	0.0276119	0.0484173		PBO-1	0	0.0405827	0.0179245	0.366708		PBO-1	0.0148148	0.00258264	0.00349558	0.054729		PBO-1				0.034866		PBO-1	0.01321	0.0140678	0.02	0.140798
PTR-21	0.017061	0.00365854	0.00970149	0.0146542		PTR-21	0.0124827	0.0228928	0.00801887	0.557481		PTR-21	0.00444444	0.00165289	0.00176991	0.056585		PTR-21	0.00166667	0.00125	0.00033719	0.040098		PTR-21	0.00990753	0.0144068	0.00689655	0.823549
Y37D8A.2	0.489415	0.323171	0.206157	0.214537		Y37D8A.2	0.158114	0.331946	0.306604	0.655731		Y37D8A.2	0.106667	0.0254132	0.0345133	0.024961		Y37D8A.2	0.100877	0.0844595	0.0710019	0.041946		Y37D8A.2	0.178336	0.198305	0.185517	0.163975
Y82E9BR.16	0.0474471	0.0276423	0.0222948	0.0485346		Y82E9BR.16	0.0499307	0.0509886	0.0518868	0.130101		Y82E9BR.16	0.0266667	0.00764463	0.00415929	0.06189		Y82E9BR.16	0.0149123	0.0179054	0.011368	0.043757		Y82E9BR.16	0.0647292	0.0491525	0.0544828	0.062204
T12B3.2	0.00909091	0.0105691	0.00774254	0.003517		T12B3.2	0	0.0037461	0	0.02629		T12B3.2				0.014647		T12B3.2	0.0105263	0.00317568	0.0066474	0.735648		T12B3.2	0.00475561	0.00440678	0	0.084711
AAT-1	0.00075965	0.00060976	0.00121269	0.00062134		AAT-1	0.00235784	0	0.00023585	0.925645		AAT-1	0	0.00018595	0	0.008534		AAT-1				0.010908		AAT-1	0.00250991	0.00186441	0.00075862	0.211396
ASP-4	0.37858	0.369919	0.154851	0.233294		ASP-4	0.234397	0.234131	0.262264	0.55936		ASP-4	0.165926	0.0475207	0.0654867	0.034704		ASP-4	0.119298	0.0939189	0.083815	0.039966		ASP-4	0.265522	0.179661	0.177241	0.275901
C03A3.2	0.0622665	0.029065	0.0388993	0.0248535		C03A3.2	0.0568655	0.0426639	0.0533019	0.299626		C03A3.2	0	0.00144628	0	0.019388		C03A3.2				0.01893		C03A3.2	0.0211361	0.00949153	0	0.040479
C06H5.6	0.0371108	0.0272358	0.0237873	0.0445487		C06H5.6	0.0429958	0.0426639	0.0504717	0.097015		C06H5.6	0.0100741	0.0008781	0.00442478	0.004734		C06H5.6	0.00631579	0.00293919	0.00250482	0.006556		C06H5.6	0.0422721	0.0254237	0.0434483	0.630802
C29H12.2	0.0141968	0.0223577	0.0375	0.0111372		C29H12.2	0.0194175	0.0239334	0.0419811	0.465634		C29H12.2	0	0.00464876	0	0.039993		C29H12.2	0	0.00439189	0.00491329	0.049731		C29H12.2	0.0128137	0.0079661	0.0255172	0.490575
CPZ-2	0.358655	0.186585	0.171642	0.111372		CPZ-2	0.214979	0.212279	0.174057	0.921295		CPZ-2	0	0.00144628	0.00163717	0.030286		CPZ-2	0	0	0.00115607	0.030044		CPZ-2	0.110964	0.0288136	0.00358621	0.053847
F09B12.3	0.809465	0.384146	0.349813	0.282532		F09B12.3	0.341193	0.567118	0.608491	0.76789		F09B12.3	0.0444444	0.027686	0.0181416	0.037329		F09B12.3	0.0105263	0.00540541	0.0137765	0.033407		F09B12.3	0.15852	0.0661017	0.144828	0.064987
F09G8.7	0.0575343	0.0611789	0.0692164	0.0208675		F09G8.7	0.0596394	0.0166493	0	0.229111		F09G8.7	0	0.00857438	0	0.016038		F09G8.7	0.00736842	0	0.0083815	0.019005		F09G8.7	0.0462351	0	0	0.125178
F17C11.12	0.00273973	0.00691057	0.00858209	0.0049238		F17C11.12	0.00721221	0.00832466	0.0108491	0.145237		F17C11.12	0.00281481	0	0	0.027608		F17C11.12	0.00280702	0.00209459	8.6705e-05	0.042456		F17C11.12	0.00766182	0.00525424	0.00117241	0.658173
F41C3.5	1.92528	1.51423	0.820896	0.864009		F41C3.5	1.17337	1.41519	1.0283	0.827961		F41C3.5	0.448889	0.0916322	0.140265	0.022276		F41C3.5	0.47193	0.241892	0.320809	0.03547		F41C3.5	0.811096	0.6	0.626207	0.106694
F52H2.6	0.0191781	0.00406504	0.016791	0.0180539		F52H2.6	0.00721221	0.0218522	0.00707547	0.689552		F52H2.6	0.00711111	0.00065083	0.0010177	0.039967		F52H2.6	0.00491228	0.00033784	0.00014451	0.029149		F52H2.6	0.00686922	0.00881356	0.00062069	0.089404
HMT-1	0.199253	0.0918699	0.0930037	0.0736225		HMT-1	0.373093	0.0759625	0.107547	0.445033		HMT-1	0.00651852	0.0107438	0.00486726	0.033059		HMT-1	0.0105263	0.00675676	0.0143545	0.035569		HMT-1	0.0475561	0.367797	0.042069	0.761683
IGLR-2	0.00535492	0.00223577	0.00130597	0.00304807		IGLR-2	0.00429958	0.00926119	0.00028302	0.527906		IGLR-2	0.0002963	0.00027893	0	0.047438		IGLR-2	0.00026316	0	0.00044316	0.048671		IGLR-2	0.00713342	0.00627119	0.00082759	0.478892
INX-2	0.00136986	0.00091463	0.00054104	0.00076202		INX-2	0	0.00135276	0	0.347747		INX-2				0.014454		INX-2				0.014454		INX-2	0	0.0123729	0.0117241	0.217744
KDIN-1	0.015193	0.00447154	0.00755597	0.0132474		KDIN-1	0.00194175	0.00541103	0.00377358	0.090059		KDIN-1	0.00296296	0.0002686	0	0.02933		KDIN-1	0.00017544	0.00037162	0.00065511	0.029453		KDIN-1	0.00290621	0.00338983	0.00131034	0.05139
LAAT-1	0.00647572	0.0215447	0.0224813	0.00973036		LAAT-1	0.0221914	0.0280957	0.0108491	0.444735		LAAT-1	0	0.0017562	0.00053097	0.038096		LAAT-1	0	0.00148649	0.00023121	0.037046		LAAT-1	0.014531	0.0115254	0	0.341875
MRP-5	0.0572852	0.0260163	0.0282649	0.0706917		MRP-5	0.0305132	0.0447451	0.0485849	0.768721		MRP-5	0.0222222	0.00206612	0.00619469	0.042129		MRP-5	0.00614035	0.00182432	0.00240848	0.030347		MRP-5	0.0184941	0.0254237	0.0213793	0.117434
NDG-4	0.00772105	0.00995935	0.011847	0.00973036		NDG-4	0.00249653	0.0135276	0.0160377	0.819042		NDG-4	0.00162963	0.0017562	0.00530973	0.010379		NDG-4	0.00368421	0.00540541	0.0039499	0.003256		NDG-4	0.0011889	0.00457627	0.0248276	0.963445
NRF-5	0.0447073	0.0859756	0.0628731	0.119578		NRF-5	0.0263523	0.14256	0.0301887	0.761504		NRF-5	0.0414815	0.00258264	0.00752212	0.02975		NRF-5	0.0157895	0.00878378	0.00433526	0.021502		NRF-5	0.0330251	0.0372881	0.02	0.053074
PHO-14	0.0383562	0.0239837	0.013153	0.0165299		PHO-14	0.00818308	0.00842872	0.0117924	0.098959		PHO-14	0.00548148	0.00051653	0.00234513	0.032483		PHO-14	0.00447368	0.0022973	0.0017341	0.035114		PHO-14	0.00792602	0.00864407	0.00965517	0.083408
PMP-3	0.00498132	0.00223577	0.00830224	0.0066823		PMP-3	0.00332871	0	0.00990566	0.708593		PMP-3	0.00192593	0.00021694	0.00044248	0.029427		PMP-3				0.023403		PMP-3	0.0010568	0.00271186	0.00041379	0.042246
SUR-7	0.0193026	0.0050813	0.0165112	0.0128957		SUR-7	0.0126214	0.00353798	0.0221698	0.912245		SUR-7	0	0.00019628	0	0.022515		SUR-7	0.00412281	0	0.00030829	0.023342		SUR-7	0.01321	0	0.00827586	0.268303
T10C6.6	0.0104608	0.00406504	0.0045709	0.00750293		T10C6.6	0.0138696	0.0218522	0	0.392541		T10C6.6	0	0	0.00415929	0.049354		T10C6.6				0.020542		T10C6.6	0.00964333	0.010339	0	0.997825
T19A6.1	0.0143213	0.00772358	0.0068097	0.0066823		T19A6.1	0	0.0057232	0.0160377	0.730876		T19A6.1	0	0.00402893	0.00150442	0.024543		T19A6.1	0	0	0.00134875	0.016258		T19A6.1	0	0.0130508	0.00289655	0.475633
T27F6.6	0.00946451	0.00853659	0.0145522	0.0134818		T27F6.6	0.00887656	0.0156087	0.0127358	0.722536		T27F6.6	0.00622222	0.00123967	0.00353982	0.013361		T27F6.6	0.00473684	0	0.00202312	0.006133		T27F6.6	0.0112285	0	0	0.162001
TAT-5	0.00523039	0.00223577	0.00354478	0.00117233		TAT-5	0.00180305	0.00020812	0	0.091564		TAT-5	0	0.00103306	8.8496e-05	0.048937		TAT-5				0.040028		TAT-5	0.00198151	0.00220339	0.00013793	0.202275
VER-3	0.0141968	0.00670732	0.00652985	0.0106682		VER-3	0.00138696	0.0069719	0.0117924	0.435745		VER-3	0.00162963	0.0006405	0.00238938	0.018554		VER-3	0.00157895	0.00222973	0.00404624	0.025768		VER-3	0.00184941	0.00338983	0.0124138	0.400718
Y54F10AM.8	1.2254	0.489837	0.513993	0.481829		Y54F10AM.8	0.431345	0.594173	0.570755	0.537672		Y54F10AM.8	0.148148	0.0832645	0.0429204	0.047011		Y54F10AM.8	0.12193	0.0496622	0.0600193	0.045056		Y54F10AM.8	0.293263	0.19322	0.297931	0.105192
ZK6.11	0.240349	0.0607724	0.146455	0.12544		ZK6.11	0.0776699	0.136316	0.509434	0.456559		ZK6.11	0.00237037	0.00258264	0.00442478	0.032592		ZK6.11	0.0175439	0.0216216	0.00992293	0.041344		ZK6.11	0.0237781	0.0288136	0.1	0.094941
ZC8.6	0.00510585	0.00075203	0.00429104	0.0024619		ZC8.6	0.00332871	0.00114464	0.00367925	0.756475		ZC8.6				0.047794		ZC8.6	0	0	0.00065511	0.053659		ZC8.6				0.047794
CPZ-1	0.348692	0.345528	0.1875	0.255569		CPZ-1	0.0665742	0.159209	0.164623	0.033639		CPZ-1	0.0385185	0.0382231	0.0429204	0.008041		CPZ-1	0.12807	0.0719595	0.0950867	0.011779		CPZ-1	0.0937913	0.201695	0.171034	0.050846
K10C9.3	0.109838	0.0817073	0.0414179	0.0459555		K10C9.3	0.0122053	0	0.0150943	0.026402		K10C9.3				0.022783		K10C9.3	0.00666667	0.00324324	0.0237958	0.029414		K10C9.3	0.0264201	0.0237288	0.0165517	0.057935
K11D9.3	0.00460772	0.00650407	0.00279851	0.00293083		K11D9.3				0.009377		K11D9.3				0.016745		K11D9.3				0.016745		K11D9.3	0.00964333	0.00847458	0	0.613828
AQP-8	0.00784558	0.00609756	0.00904851	0.00410317		AQP-8	0	0.00416233	0	0.026102		AQP-8				0.008113		AQP-8	0	0	0.00472062	0.056227		AQP-8				0.008113
CLH-1	0.0300124	0.0197154	0.017444	0.0229777		CLH-1	0.010957	0.0135276	0.00471698	0.022084		CLH-1	0.00044444	0.00154959	0.00230088	0.003693		CLH-1	0.0307017	0.0141892	0.0323699	0.651802		CLH-1	0.011889	0.0110169	0.0151724	0.029506
GANA-1	0.0389788	0.0231707	0.0163246	0.0132474		GANA-1	0.00124827	0	0.00132075	0.022768		GANA-1				0.028069		GANA-1	0.00649123	0	0.011079	0.053531		GANA-1	0.00422721	0	0	0.029593
R04B3.2	0.0205479	0.0256098	0.0152052	0.0169988		R04B3.2				0.000795		R04B3.2	0	0.0003719	0	0.003371		R04B3.2	0.00192982	0.00608108	0.0175337	0.123965		R04B3.2				0.003369
Y32F6A.5	0.0377335	0.0245935	0.0280784	0.0139508		Y32F6A.5	0	0.012487	0.0117924	0.044026		Y32F6A.5	0.0311111	0	0.00274336	0.274857		Y32F6A.5	0.00052632	0	0.00809249	0.011379		Y32F6A.5				0.013008
CUA-1	0.00884184	0.00792683	0.0191231	0.0119578		CUA-1	0.00346741	0.00811655	0.00707547	0.135181		CUA-1	0.00074074	0.00052686	0.00088496	0.021262		CUA-1	0.0004386	0.00064189	0.00061657	0.020571		CUA-1	0.00396301	0.00254237	0.00524138	0.045328
HAF-2	0.0265255	0.0156504	0.0211754	0.00621336		HAF-2	0.00471567	0.0057232	0.00518868	0.063861		HAF-2	0	0.00506198	0.00030973	0.030464		HAF-2	0.00298246	0	0.00818882	0.044903		HAF-2	0.0006605	0	0.00027586	0.029045
HAF-6	0.0613948	0.0416667	0.029944	0.0177022		HAF-6	0.0277393	0.0853278	0.00613208	0.931129		HAF-6				0.027067		HAF-6				0.027067		HAF-6	0.0113606	0	0.00144828	0.030455
PTR-24	0.0184309	0.0164634	0.0134328	0.0237984		PTR-24	0.0112344	0.0145682	0.00990566	0.08246		PTR-24				0.003701		PTR-24				0.003701		PTR-24	0.00620872	0.0116949	0.00827586	0.018715
R09F10.1	0.0531756	0.0186992	0.0305037	0.022626		R09F10.1	0.00901526	0.0228928	0.0273585	0.311968		R09F10.1				0.027046		R09F10.1	0	0	0.00022158	0.027208		R09F10.1	0	0	0.00648276	0.028321
SLC-36.2	0.163138	0.0573171	0.0789179	0.0640094		SLC-36.2	0.0970874	0.114464	0.0566038	0.965747		SLC-36.2				0.034149		SLC-36.2				0.034149		SLC-36.2	0.0124174	0	0.0103448	0.040888
UNC-32	0.22665	0.146748	0.121269	0.0954279		UNC-32	0.0402219	0.113424	0.079717	0.125599		UNC-32	0.0237037	0.0118802	0.019469	0.019038		UNC-32	0.0394737	0.033446	0.0422929	0.030471		UNC-32	0.0594452	0.038983	0.0558621	0.039763
VHA-4	0.0721046	0.0538618	0.0843284	0.0427901		VHA-4	0	0.0312175	0.0816038	0.309701		VHA-4	0	0.00330579	0.0393805	0.035416		VHA-4	0	0.0179054	0.0130058	0.005451		VHA-4	0	0	0.00965517	0.004678
Y39A1A.22	0.00697385	0.00284553	0.00718284	0.0042204		Y39A1A.22	0.00138696	0.00343392	0.00377358	0.142381		Y39A1A.22	8.8889e-05	0	0.00057522	0.015908		Y39A1A.22				0.015431		Y39A1A.22	0.00211361	0.00013559	0.00158621	0.024795
AAGR-2	0.135741	0.121545	0.0656716	0.0715123		AAGR-2	0.0126214	0.0145682	0.0193396	0.010589		AAGR-2	0.0136296	0.00857438	0.0123894	0.015492		AAGR-2	0.00964912	0.00439189	0.00895954	0.013668		AAGR-2	0.0224571	0.0135593	0.0206897	0.018879
APH-2	0.00348692	0.00073171	0.00195896	0.00234467		APH-2	0	0	0.00066038	0.040722		APH-2				0.033097		APH-2	0	0.00040541	0	0.035662		APH-2	0	0.00067797	0	0.037201
ARL-8	0.114819	0.109553	0.101679	0.068347		ARL-8	0.0679612	0	0.0485849	0.035694		ARL-8	0	0.00702479	0	0.001975		ARL-8	0	0.0128378	0.0255299	0.001193		ARL-8	0.0501981	0.0542373	0.0496552	0.019122
HAF-7	0.0160648	0.00914634	0.0103545	0.0045721		HAF-7	0.00235784	0.00104058	0.0040566	0.04762		HAF-7				0.023965		HAF-7	0.00026316	0	4.817e-05	0.02456		HAF-7	0.00343461	0.00254237	0	0.035248
HEX-1	0.0337484	0.0160569	0.0219216	0.00750293		HEX-1				0.028806		HEX-1	0	0.00113636	0	0.038399		HEX-1	0	0.00070946	0.00491329	0.04283		HEX-1				0.036893
M05B5.4	0.0447073	0.00995935	0.0274254	0.0283705		M05B5.4	0.00097087	0	0.0029717	0.026248		M05B5.4				0.030102		M05B5.4				0.030102		M05B5.4				0.030102
NRF-6	0.0160648	0.0138211	0.0182836	0.0179367		NRF-6	0.00693481	0.00520291	0.00707547	0.000587		NRF-6	0.00192593	0	0	6.7e-05		NRF-6	0.00070175	0	0.00091522	0.000299		NRF-6	0.00409511	0.00881356	0.00344828	0.007782
PCP-5	0.0310087	0.0247967	0.0197761	0.0179367		PCP-5	0.010957	0.0114464	0.0122641	0.019263		PCP-5	0	0.00196281	0.00132743	0.003833		PCP-5	0.00964912	0.00472973	0.0138728	0.016823		PCP-5	0.010568	0.0059322	0.0124138	0.01206
PPT-1	0.011208	0.00853659	0.00233209	0.0045721		PPT-1	0	0.00041623	0.00061321	0.043583		PPT-1				0.04387		PPT-1				0.04387		PPT-1				0.04387
BLI-4	0.00199253	0.00010163	0.0001306	0.00049238		BLI-4				0.255015		BLI-4				0.225666		BLI-4				0.225666		BLI-4				0.225666
C18B12.4	0.00535492	0.00691057	0.00233209	0.0014068		C18B12.4				0.046443		C18B12.4				0.052727		C18B12.4				0.052727		C18B12.4				0.052727
C33G3.4	0.00547945	0.00123984	3.7313e-05	0.00075029		C33G3.4				0.2523		C33G3.4				0.223333		C33G3.4				0.223333		C33G3.4				0.223333
GLC-1	0.00032379	0.00054878	0.00021455	0.00060961		GLC-1				0.011975		GLC-1				0.019797		GLC-1				0.019797		GLC-1				0.019797
R08F11.1	0.00053549	0.00052846	0.0138993	0.0162954		R08F11.1				0.179448		R08F11.1				0.162048		R08F11.1				0.162048		R08F11.1				0.162048
T28D9.3	0.00498132	0.00345528	0.00699627	0.007034		T28D9.3				0.002747		T28D9.3				0.007426		T28D9.3				0.007426		T28D9.3				0.007426
TRE-3	0.00834371	0.0002439	0.00289179	0.00028136		TRE-3				0.248864		TRE-3				0.220384		TRE-3				0.220384		TRE-3				0.220384
TWK-21	0.00115816	0.00223577	0.00043843	0.0059789		TWK-21				0.153273		TWK-21				0.140561		TWK-21				0.140561		TWK-21				0.140561
Y15E3A.4	0.00067248	8.1301e-05	0.00130597	0.00073857		Y15E3A.4				0.064631		Y15E3A.4				0.068183		Y15E3A.4				0.068183		Y15E3A.4				0.068183
Note:
1. * The level of the target protein is normalized to the level of LMP-1 in each Lyso-IP resplicate (the same column)
2. # p-value, the level of the target protein in tissue-specific Lyso-IP is compared to that in whole-body Lyso-IP (the same row)
3. empty cells, no protein detected in three replicates of tissue-specific Lyso-IP
