## Supplementary Table 6. Lysosome-enriched proteins identified from CTNS-1 Lyso-IP using WT worms for "Organelle proteomic profiling reveals lysosomal heterogeneity in association with longevity"

### Sheet: Sheet1
Table S6 Lysosome-enriched proteins identified from CTNS-1 Lyso-IP using WT worms
Protein name	Description	Subcellular location	Molecular function
AAT-3	Y+L amino acid transporter 2	Plasma membrane	Channel/Transporter
AQP-2	Aquaporin-3	Plasma Membrane	Channel/Transporter
AQP-8	Aquaporin-10	Lipid Droplet/Plasma Membrane	Channel/Transporter
ATGP-1	Neutral and basic amino acid transport protein rBAT	Extracellular Exosome/Plasma Mebrane	Channel/Transporter
ATGP-2	Neutral and basic amino acid transport protein rBAT	Unknown	Channel/Transporter
C03A3.2	Transmembrane protein 104, the amino acid/auxin permease (aaap) family	Unknown	Channel/Transporter
C29H12.2	Solute carrier family 35 member F6, nucleotide-sugar transporter	Lysossome/Mitochondria	Channel/Transporter
C46C2.2	Solute carrier family 22 member 16, High affinity carnitine transporter	Plasma Membrane/Extracellular Exosome	Channel/Transporter
CATP-3	Sodium/potassium-transporting ATPase subunit alpha-2	Plasma membrane	Channel/Transporter
CED-7	ATP-binding cassette sub-family A member 3	Lysosome	Channel/Transporter
CHAT-1	Cell cycle control protein 50B	Lysosome/Plasma Membrane/Golgi	Channel/Transporter
CLH-5	chloride voltage-gated channel 4	Endosome (yeast)	Channel/Transporter
CLH-6	Chloride channel protein 7	Endosome (yeast)	Channel/Transporter
CTNS-1	Cystinosin, lysosomal cystine transporter	Lysosome	Channel/Transporter
CUP-5	Mucolipin-3	Lysosome	Channel/Transporter
F10G7.5	Monocarboxylate transporter 12	Plasma membrane	Channel/Transporter
F13H10.3	Putative sodium-coupled neutral amino acid transporter 9	Lysosome	Channel/Transporter
F16H11.1	major facilitator superfamily domain containing 12	Lysosome	Channel/Transporter
F20D1.1	Calcium channel flower domain containing 1	Unknown	Channel/Transporter
F31E8.4	High affinity copper uptake protein 1	Plasma membrane	Channel/Transporter
F42A8.3	Osteopetrosis-associated transmembrane protein 1	Lysosome	Channel/Transporter
F53B3.5	Voltage-dependent calcium channel gamma-5 subunit	Postsynaptic density membrane	Channel/Transporter
HAF-2	ATP-binding cassette sub-family B member 9	Lysosome	Channel/Transporter
HAF-4	ATP-binding cassette sub-family B member 9	Lysosome	Channel/Transporter
HAF-7	ATP-binding cassette sub-family B member 9	Lysosome	Channel/Transporter
HAF-9	ATP-binding cassette sub-family B member 9	Lysosome	Channel/Transporter
HMT-1	ATP-binding cassette sub-family B member 6	Lysosome	Channel/Transporter
LAAT-1	Lysosomal amino acid transporter 1 homolog	Lysosome	Channel/Transporter
MCA-1	Plasma membrane calcium-transporting ATPase 2	Unknown	Channel/Transporter
MRP-1	Multidrug resistance-associated protein 4	Plasma Membrane	Channel/Transporter
MRP-2	Canalicular multispecific organic anion transporter 1	Plasma Membrane	Channel/Transporter
MRP-4	Multidrug resistance-associated protein 1	Plasma membrane	Channel/Transporter
NCX-2	Sodium/calcium exchanger 1 isoform B, Slc8b1	Mitochondria	Channel/Transporter
NCX-3	Sodium/calcium exchanger 1	Mitochondria	Channel/Transporter
PBO-5	Neuronal acetylcholine receptor subunit alpha-6	Plasma membrane	Channel/Transporter
PEZO-1	Protein PIEZO2 (piezo type mechanosensitive ion channel component 2)	Plasma Membrane	Channel/Transporter
PGP-3	ATP-binding cassette sub-family C member 2	Plasma membrane	Channel/Transporter
PGP-6	multidrug resistance protein 3 isoform C	Unknown	Channel/Transporter
PGP-8	ATP-binding cassette sub-family C member 3	Plasma membrane	Channel/Transporter
PMP-5	ATP-binding cassette sub-family D member 4	Peroxisome	Channel/Transporter
R144.6	Transmembrane protein 144	Unknown	Channel/Transporter
SCAV-3	Lysosome membrane protein 2	Lysosome	Channel/Transporter
SID-1	SID1 transmembrane family member 1, dsRNA channel	Unknown	Channel/Transporter
SKAT-1	Solute carrier family 36 member,proton-coupled amino acid transporter	Lysosome	Channel/Transporter
SLC-36.2	Solute carrier family 36 member,proton-coupled amino acid transporter	Lysosome/Plasma Membrane	Channel/Transporter
SMF-1	Natural resistance-associated macrophage protein 2	Plasma membrane/early endosome/mitochondria	Channel/Transporter
SPIN-4	Protein spinster homolog 1/Drososphila lysosomal permease	Lysosome	Channel/Transporter
STO-1	Stomatin	Melanosome	Channel/Transporter
T04B8.5	Solute carrier family 12 member 9	Plasma membrane	Channel/Transporter
T10C6.6	Sugar phosphate exchanger	ER	Channel/Transporter
T11G6.2	Sugar phosphate exchanger 3, SLC37A3	ER	Channel/Transporter
T19A6.1	Solute carrier family 66 member 2	Unknown	Channel/Transporter
TAG-340	StAR-related lipid transfer protein 3	Endosome Late	Channel/Transporter
TAT-1	Phospholipid-transporting ATPase IA	Vesicles	Channel/Transporter
TAT-5	Probable phospholipid-transporting ATPase IIA	Endosome, Golgi	Channel/Transporter
TTM-1	Zinc transporter	Apical plasma membrane/cytosol and endosomes	Channel/Transporter
TTYH-1	Protein tweety homolog 3	Plasma membrane	Channel/Transporter
UNC-32	V-type proton ATPase 116 kDa subunit a isoform	Lysosome	Channel/Transporter
VHA-1	Vacuolar H ATPase	Lysosome	Channel/Transporter
VHA-16	ATPase H+ transporting V0 subunit d1	Lysosome	Channel/Transporter
VHA-19	Vacuolar H ATPase	Lysosome	Channel/Transporter
VHA-4	ATPase H+ transporting V0 subunit b	Lysosome	Channel/Transporter
VHA-5	ATPase H+ transporting V0 subunit a	Lysosome	Channel/Transporter
VHA-6	ATPase H+ transporting V0 subunit a	Lysosome	Channel/Transporter
Y43F4B.7	SLC36A1:Proton-coupled amino acid transporter 1	Lysosome	Channel/Transporter
Y58A7A.1	High affinity copper uptake protein 1	Endosome/Plasma Membrane	Channel/Transporter
Y82E9BR.16	Solute carrier family 22 member 4	Plasma Membrane/Mitochondria	Channel/Transporter
AAGR-2	Lysosomal alpha-glucosidase	Lysosome	Enzyme
ACN-1	Angiotensin-converting enzyme	Secreted/Plasma membrane/cytoplasm	Enzyme
AHO-3	Abhydrolase domain-containing protein FAM108C1	Endosome recycling/Postsynaptic density membrane	Enzyme
AMAN-1	Xaa-Pro dipeptidase	Lysosome	Enzyme
APH-2	Nicastrin, Essential subunit of the gamma-secretase complex	Plasma Membrane	Enzyme
ASM-1	Sphingomyelin phosphodiesterase	Lysosome	Enzyme
ASP-4	Cathepsin D	Lysosome	Enzyme
BGAL-1	Beta-galactosidase	Lysosome	Enzyme
BLI-4	Proprotein convertase subtilisin/kexin type 6	ER/Secreted	Enzyme
C01B10.9	Ectonucleotide pyrophosphatase/phosphodiesterase family member 4	Secreted	Enzyme
C18B12.4	E3 ubiquitin-protein ligase RNF13	Lysosome/Endosome/Others	Enzyme
C33G3.4	Beta-mannosidase	Lysosome	Enzyme
C53D5.5	Gamma-glutamyltranspeptidase 1	Plasma Membrane	Enzyme
CGP-1	GTP-binding protein 1	Cytosol	Enzyme
CHN-1	E3 ubiquitin-protein ligase CHIP	Cytosol/Nucleus	Enzyme
CHT-4	Chitotriosidase-1	Lysosome/Extracelluar	Enzyme
CPL-1	Cathepsin L1	Lysosome	Enzyme
CPR-6	Cathepsin B	Lysosome	Enzyme
CPZ-1	Cathepsin Z	Lysosome	Enzyme
CPZ-2	Cathepsin X	Lysosome	Enzyme
DAGL-2	Sn1-specific diacylglycerol lipase beta	Plasma membrane	Enzyme
DHS-1	Retinol dehydrogenase 14	Lysosome/ER	Enzyme
DHS-5	Inactive hydroxysteroid dehydrogenase-like protein 1	Mitochondria	Enzyme
E04F6.4	Phospholipase D3	Lysosome/Endosome/Others	Enzyme
F02E9.7	Tartrate-resistant acid phosphatase type 5	Lysosome	Enzyme
F09B12.3	Putative phospholipase B-like 2	Lysosome	Enzyme
F09G2.8	Phospholipase D3/NAPE-PLD	Lysosome/Endosome/Others	Enzyme
F21A3.11	Acid phosphatase type 7	Secreted	Enzyme
F37H8.5	Gamma-interferon-inducible lysosomal thiol reductase	Lysosome	Enzyme
F38E9.1	PI-PLC X domain-containing protein 2	Nucleus	Enzyme
F41C3.5	Cathepsin A	Lysosome	Enzyme
F49H12.5	Thioredoxin domain-containing protein 12	ER	Enzyme
F52H2.6	Delta(24)-sterol reductase, cholesterol biosynthesis	ER/Golgi	Enzyme
GANA-1	Alpha-N-acetylgalactosaminidase	Lysosome	Enzyme
GBA-3	Lysosomal acid glucosylceramidase	Lysosome	Enzyme
GCP-2.1	Glutamate carboxypeptidase 2	Cytosol/Nucleus	Enzyme
GPX-5	Epididymal secretory glutathione peroxidase	Secreted	Enzyme
H14N18.4	Gamma-glutamyltranspeptidase 1	Plasma membrane	Enzyme
HEX-1	Beta-hexosaminidase subunit beta	Lysosome	Enzyme
HEX-5	Hexosaminidase D	Cytosol	Enzyme
IMP-1	Signal peptide peptidase-like 2B	Lysosome	Enzyme
K10C9.3	ribonuclease T2	Lysosome	Enzyme
KYNU-1	Kynureninase	Cytosol	Enzyme
LIPL-7	Lysosomal acid lipase/cholesteryl ester hydrolase	Lysosome	Enzyme
M05B5.4	Group XV phospholipase A2	Lysosome	Enzyme
MANS-1	Mannosyl-oligosaccharide 1,2-alpha-mannosidase IA	ER	Enzyme
MNP-1	Aminopeptidase	Unknown	Enzyme
NEP-6	Membrane metallo-endopeptidase-like 1	Secreted	Enzyme
PCP-5	Lysosomal Pro-X carboxypeptidase	Lysosome	Enzyme
PHO-14	Lysosomal acid phosphatase	Lysosome	Enzyme
PHO-5	Lysosomal acid phosphatase	Lysosome	Enzyme
PPT-1	Palmitoyl-protein thioesterase 1	Lysosome	Enzyme
R04B3.2	N(4)-(beta-N-acetylglucosaminyl)-L-asparaginase	Lysosome	Enzyme
R07B7.9	Phospholipase B1, membrane-associated	Plasma membrane	Enzyme
R07E3.1	Cathepsin F	Lysosome	Enzyme
R08F11.1	Non-lysosomal glucosylceramidase	ER/Golgi	Enzyme
R09F10.1	Cathepsin L-like proteinase	Lysosome	Enzyme
SOD-4	Superoxide dismutase [Cu-Zn]	Extracellular region/Cytosol/Lysosome/Mitochondrial/peroxisome	Enzyme
T27F6.6	Sphingomyelin phosphodiesterase 2	Plasma membrane/Golgi	Enzyme
T28H10.3	Legumain	Lysosome	Enzyme
TAG-196	Cathepsin F	Lysosome	Enzyme
TOP-1	DNA topoisomerase type I	Nucleus	Enzyme
TRA-3	Calpain-5	extracellular exosome	Enzyme
W03G11.3	Plasma alpha-L-fucosidase	Lysosome	Enzyme
WWP-1	NEDD4-like E3 ubiquitin-protein ligase WWP1	Early endosomes/nucleus(shuttling)	Enzyme
Y105E8B.9	Beta-glucuronidase	Lysosome	Enzyme
Y32F6A.5	Retinoid-inducible serine carboxypeptidase	Lysosome	Enzyme
Y37D8A.2	Putative phospholipase B-like 2	Lysosome	Enzyme
Y43F4B.9	Diphthine methyltransferase	Plasma Membrane	Enzyme
Y54F10AM.8	Putative phospholipase B-like 2	Lysosome	Enzyme
Y55D5A.3	N-acylethanolamine-hydrolyzing acid amidase	Lysosome	Enzyme
Y57E12AL.1	Serine incorporator	ER	Enzyme
Y71H2AM.2	Type 1 phosphatidylinositol 4,5-bisphosphate 4-phosphatase	Lysosome/others	Enzyme
ZC434.9	Carboxypeptidase A2	Secreted	Enzyme
ZMP-4	Zinc MetalloProtease	Basal membrane	Enzyme
APL-1	Amyloid-like protein 1	Cytosol	Other
BRP-1	worm specific: Predicted to be integral component of membrane	Plasma membrane	Unknown
C04F12.5	worm specific	Unknown	Unknown
C09F5.1	worm specific	Unknown	Unknown
C15B12.4	worm specific	Unknown	Unknown
C23H3.2	worm specific	Unknown	Unknown
C24A3.1	worm specific	Unknown	Unknown
C24H10.1	worm specific	Unknown	Unknown
C25G6.1	worm specific	Unknown	Unknown
C30F12.5	worm specific	Unknown	Unknown
C35A5.6	worm specific	Unknown	Unknown
C48E7.1	worm specific	Unknown	Unknown
CLC-5	worm specific	Unknown	Unknown
EFF-1	worm specific	Plasma membrane	Unknown
F09G8.7	Worm specific	Unknown	Unknown
F10E9.11	worm specific	Unknown	Unknown
F11G11.5	worm specific	Unknown	Unknown
F13G3.3	worm specific	Unknown	Unknown
F14F9.5	worm specific	Unknown	Unknown
F29B9.8	worm specific	Unknown	Unknown
F35E12.10	worm specific	Unknown	Unknown
F42G10.1	worm specific	Unknown	Unknown
F54E2.1	worm specific	Unknown	Unknown
GIP-2	worm specific	Unknown	Unknown
HMR-1	Protocadherin Fat 1	Plasma Membrane	Other
HRG-2	Failed axon connections homolog	Cytosol	Unknown
IGDB-2	Immunoglobulin superfamily DCC subclass member 4	Plasma membrane	Other
INX-12	innexin=invertebrate connexin analogue, gap junction proteins	Unknown	Other
INX-2	innexin=invertebrate connexin analogue, gap junction proteins	Unknown	Other
INX-6	worm specific	Unknown	Other
K09F5.6	worm specific	Unknown	Unknown
LET-413	Leucine-rich repeat-containing protein 1	Cytosol	Other
LIN-24	worm specific	Unknown	Other
LNTL-1	worm specific	Unknown	Unknown
LPR-3	worm specific	Unknown	Other
LPR-4	worm specific	Unknown	Other
LPR-5	worm specific	Unknown	Other
LPR-6	worm specific	Unknown	Other
M60.4	worm specific	Unknown	Unknown
MLT-9	worm specific	Unknown	Unknown
NOAH-1	Drosophila nompA	Extracellular Matrix	Other
NSY-4	worm specific	Unknown	Other
OAC-7	Drosophila CG14219-PA	Plasma Membrane	Other
R03H10.2	worm specific	Unknown	Unknown
R09A1.3	worm specific	Unknown	Unknown
SID-5	worm specific: involved in RNA interference and RNA transport	Late endosome	Other
SPP-13	worm specific	Unknown	Other
SUR-7	worm specifc	Unknown	Other
T10B10.3	worm specifc	Unknown	Unknown
TAG-10	worm specific	Unknown	Unknown
TTR-8	worm specifc, Transthyretin-related protein	Plasma membrane	Unknown
Y45G5AL.1	worm specific	Unknown	Unknown
Y54G11A.1	worm specific	Unknown	Unknown
Y73F4A.1	worm specifc	Unknown	Unknown
Y92H12BR.3	worm specifc	Unknown	Unknown
ZC449.5	worm specific	Unknown	Unknown
ZK6.11	worm specifc	Unknown	Unknown
ARL-8	ADP-ribosylation factor-like GTPase 8	Lysosome	Signaling
C09F9.2	DOMON domain-containing protein FRRS1L	Plasma Membrane	Signaling
CAM-1	Tyrosine-protein kinase transmembrane receptor ROR2	Plasma membrane	Signaling
CLEC-78	Neurogenic locus notch homolog protein 2	Plasma membrane/cytosol/nucleus	Signaling
DLG-1	Disks large homolog 1	ER/Cytosol	Signaling
F43D9.1	Patched domain-containing protein C6orf138	Unknown	Signaling
GFI-2	Protein phosphatase 1 regulatory inhibitor subunit 16B	Plasma membrane/Nucleus	Signaling
GSA-1	Guanine nucleotide-binding protein G(s) subunit alpha isoforms short	Plasma Membrane	Signaling
IGCM-3	Kin of IRRE-like protein 2	Plasma membrane	Signaling
IGLR-2	Leucine-rich repeat-containing G-protein coupled receptor 4	Plasma Membrane	Signaling
K10C3.4	Transmembrane protein 98	ER/Secreted	Signaling
LEC-11	Galectin-9 like	Lysosome	Signaling
LET-4	Insulin-like growth factor-binding protein complex acid labile subunit isoform 1 precursor	Secreted	Signaling
LMTR-2	Ragulator complex protein LAMTOR2	Lysosome	Signaling
LMTR-3	Ragulator complex protein LAMTOR3	Lysosome	Signaling
LMTR-5	Ragulator complex protein LAMTOR5	Lysosome	Signaling
LNKN-1	T-cell immunomodulatory protein	Secreted	Signaling
LRON-8	Slit homolog 3 protein	Secreted/Plasma membrane	Signaling
LRP-1	Prolow-density lipoprotein receptor-related protein 1	Endosome	Signaling
MLT-11	Serine peptidase inhibitor, Kunitz type 2 (very weak homology)	Plasma membrane	Signaling
NLP-26	Neuropeptide	Secreted	Signaling
NRA-1	Copine-5	Cytosol	Signaling
PERM-3	ER membrane protein complex subunit 4	ER	Signaling
PLX-1	Plexin-A3	Plasma membrane	Signaling
PTC-3	Protein patched homolog 1	Plasma membrane	Signaling
PTR-21	Patched domain-containing protein 1	Plasma Membrane	Signaling
PTR-4	Patched domain-containing protein 4	Unknown	Signaling
R11G1.6	Protein kinase C eta type	Cytosol	Signaling
R11H6.2	Serine incorporator 3	Golgi/Plasma membrane/Perinuclear region	Signaling
SAX-3	Roundabout homolog 2	Unknown	Signaling
SRC-1	Tyrosine-protein kinase Fyn	Cytosol/Nucleus	Signaling
STN-2	Gamma-1-syntrophin	Cytoskeleton/Nucleus	Signaling
T19B10.5	Protein AHNAK2	Nucleus	Signaling
T19C3.5	Bactericidal permeability-increasing protein	Secreted	Signaling
TOL-1	Slit homolog 3 protein	Secreted	Signaling
UNC-129	Growth differentiation factor 10	Secreted	Signaling
VER-3	Vascular endothelial growth factor receptor 1	Endosome	Signaling
Y63D3A.8	TLC domain-containing protein 1	Plasma Membrane	Signaling
ARRD-13	Arrestin domain-containing protein 2	Early Endosome	Signaling/Trafficking
C32D5.3	Protein EFR3 homolog B	Cytosol	Signaling/Trafficking
ZC8.6	Phosphatidylinositol 4-kinase type 2 alpha/beta	Autophagosome/Endosome	Signaling/Trafficking
AJM-1	Apical junction component 1	Plasma Membrane	Structure
B0393.5	Latent-transforming growth factor beta-binding protein 1	Extracellular Matrix	Structure
C49C8.5	Tenascin-N	Extracellular Matrix	Structure
COL-117	Collagen alpha-5(VI) chain	Extracellular Matrix	Structure
COL-139	Collagen alpha-1(XXI) chain	Extracellular Matrix	Structure
COL-179	Collagen alpha-5(VI) chain	Extracellular Matrix	Structure
COL-20	Collagen	Extracellular Matrix	Structure
COL-3	Collagen alpha-5(VI) chain	Extracellular Matrix	Structure
DPY-10	Collagen alpha-5(VI) chain	Extracellular Matrix	Structure
DPY-14	Collagen alpha-1(XXIV) chain	Extracellular Matrix	Structure
DPY-2	Collagen alpha-5(VI) chain	Extracellular Matrix	Structure
DYS-1	Dystrophin Dp140ab isoform	Cytoskeleton	Structure
F25H2.6	Collagen type IV alpha-3-binding protein	Extracellular Matrix	Structure
F26E4.3	Tubulointerstitial nephritis antigen-like	Extracellular Matrix	Structure
FBN-1	Fibrillin 2	Extracellular Matrix	Structure
FLN-2	Filamin-A	Cytoskeleton	Structure
HUM-5	Myosin-Ib	Cytosol	Structure
LAM-3	Laminin subunit alpha-2	Extracellular Matrix	Structure
LET-805	Myotactin, a novel single-transmembrane protein containing extracellular fibronectin repeats	Extracellular	Structure
MUP-4	Matrilin-2	Extracellular Matrix	Structure
NAB-1	Neurabin-1	Cytoskeleton	Structure
PES-7	Ras GTPase-activating-like protein IQGAP2	Cytoskeleton	Structure
RIG-3	Hemicentin-1	Plasma membrane/Cytosol	Structure
RIG-4	Protein sidekick-2	Plasma membrane	Structure
SGCB-1	Beta-sarcoglycan	Cytoskeleton	Structure
SGN-1	Delta-sarcoglycan	Cytoskeleton	Structure
SMA-1	Spectrin beta chain, non-erythrocytic 2	Cytoskeleton	Structure
SQT-3	Collagen alpha-1(XXI) chain	Extracellular Matrix	Structure
T18D3.1	Hydrocephalus-inducing protein homolog	Cytoskeleton	Structure
TAG-241	Microtubule cross-linking factor 1	Plasma Membrane/cytoskeleton/midbody	Structure
UNC-52	Basement membrane-specific heparan sulfate proteoglycan core protein	Secreted	Structure
ZOO-1	Tight junction protein ZO-2/3	Plasma membrane/Nucleus	Structure
ARRD-14	Arrestin domain-containing protein 2	Plasma membrane/Cytosol	Trafficking
ATG-9	Autophagy-related protein 9A	Lysosome/Autophagosome	Trafficking
C33A11.2	DNA damage-regulated autophagy modulator protein 2	Lysosome	Trafficking
CHPF-1	Calcium-binding protein p22	Cytosol	Trafficking
DNJ-14	DnaJ homolog subfamily C member 5	Cytosol	Trafficking
EPG-7	RB1-inducible coiled-coil protein 1 (weak homology)	Lysosome/Nucleus	Trafficking
EPS-8	Epidermal growth factor receptor kinase substrate 8-like protein 2	Cytosol	Trafficking
F44E2.4	Low density lipoprotein-related protein 1B variant (very weak homoloy)	Endosome	Trafficking
F49C12.12	Ribonuclease kappa	Endosome	Trafficking
HPO-28	Motile sperm domain-containing protein 2	ER/endosome	Trafficking
LPD-3	Transmembrane protein KIAA1109	Endosome	Trafficking
RAB-3	Ras-related protein Rab-3	Lysosome	Trafficking
SYX-3	Syntaxin-1B	Cytoskeleton	Trafficking
SYX-7	Syntaxin-12	Endosome/Golgi	Trafficking
VAMP-7	Vesicle Associated Membrane Protein 8	Lysosome/Endosome	Trafficking
VTI-1	Vesicle transport through interaction with t-SNAREs homolog 1A	Endosome/Golgi	Trafficking
CEC-7	C.Elegans Chromodomain protein	Nucleus	Transcription/Translation/Chromatin
E02H1.1	Probable dimethyladenosine transferase	Nucleus	Transcription/Translation/Chromatin
HSB-1	Heat shock factor-binding protein 1	Nucleus	Transcription/Translation/Chromatin
MUT-14	ATP-dependent RNA helicase DDX3X isoform 3	Nucleus	Transcription/Translation/Chromatin
LMP-1	Lysosome-associated membrane glycoprotein 1	Lysosome	Transmembrane Protein
Note:
1. Highlight indicates the proteins shared between LMP-1 and CTNS-1 list
