## Supplementary Table 7. LysoSensor screening of lysosome-enriched proteins shared between LMP-1 and the CTNS-1 Lyso-Ips for "Organelle proteomic profiling reveals lysosomal heterogeneity in association with longevity"

### Sheet: Sheet1
Table S7 LysoSensor screening of lysosome-enriched proteins shared between LMP-1 and the CTNS-1 Lyso-IPs
Protein name	Description	Subcellular location	Molecular function	1st screen by naked eye*	2nd screen (LysoSensor Quantification)#		Notes
F41C3.5	Cathepsin A	Lysosome	Enzyme	-	N/A
Y54F10AM.8	Putative phospholipase B-like 2	Lysosome	Enzyme	-	N/A
CPZ-1	Cathepsin Z	Lysosome	Enzyme	+	0.940491	ns
ASP-4	Cathepsin D	Lysosome	Enzyme	-	N/A
Y37D8A.2	Putative phospholipase B-like 2	Lysosome	Enzyme	-	N/A
CPZ-2	Cathepsin X	Lysosome	Enzyme	-	N/A
K10C9.3	ribonuclease T2	Lysosome	Enzyme	-	N/A
R09F10.1	Cathepsin L-like proteinase	Lysosome	Enzyme	-	N/A
GANA-1	Alpha-N-acetylgalactosaminidase	Lysosome	Enzyme	-	N/A
TAG-196	Cathepsin F	Lysosome	Enzyme	-	N/A
AMAN-1	Xaa-Pro dipeptidase	Lysosome	Enzyme	-	N/A
PCP-5	Lysosomal Pro-X carboxypeptidase	Lysosome	Enzyme	-	N/A
R04B3.2	N(4)-(beta-N-acetylglucosaminyl)-L-asparaginase	Lysosome	Enzyme	+++	1.06166	ns
F52H2.6	Delta(24)-sterol reductase, cholesterol biosynthesis	ER/Golgi	Enzyme	-	N/A
C18B12.4	E3 ubiquitin-protein ligase RNF13	Lysosome/Endosome/Others	Enzyme	-	N/A
F09G2.8	Phospholipase D3/NAPE-PLD	Lysosome/Endosome/Others	Enzyme	-	N/A
PPT-1	Palmitoyl-protein thioesterase 1	Lysosome	Enzyme	-	N/A
APH-2	Nicastrin, Essential subunit of the gamma-secretase complex	Plasma Membrane	Enzyme	-	N/A
F09B12.3	Putative phospholipase B-like 2	Lysosome	Enzyme	-	N/A
AAGR-2	Lysosomal alpha-glucosidase	Lysosome	Enzyme	-	N/A
C53D5.5	Gamma-glutamyltranspeptidase 1	Plasma Membrane	Enzyme	-	N/A
GCP-2.1	Glutamate carboxypeptidase 2	Cytosol/Nucleus	Enzyme	-	1.08974	ns
Y32F6A.5	Retinoid-inducible serine carboxypeptidase	Secreted	Enzyme	-	N/A
PHO-14	Lysosomal acid phosphatase	Lysosome	Enzyme	+	0.945572	ns
DHS-1	Retinol dehydrogenase 14	Lysosome/ER	Enzyme	-	N/A
F42G10.1	worm specific	Unknown	Enzyme	-	N/A
C33G3.4	Beta-mannosidase	Lysosome	Enzyme	-	N/A
MANS-1	Mannosyl-oligosaccharide 1,2-alpha-mannosidase IA	ER	Enzyme	-	N/A
R07E3.1	Cathepsin F	Lysosome	Enzyme	++	1.07546	ns
HEX-1	Beta-hexosaminidase subunit beta	Lysosome	Enzyme	+	1.03375	ns
T27F6.6	Sphingomyelin phosphodiesterase 2	Unknown	Enzyme	-	N/A
M05B5.4	Group XV phospholipase A2	Lysosome	Enzyme	+	1.03815	ns
PHO-5	Lysosomal acid phosphatase	Lysosome	Enzyme	-	N/A
R08F11.1	Non-lysosomal glucosylceramidase	ER/Golgi	Enzyme	-	N/A
BLI-4	Proprotein convertase subtilisin/kexin type 6	Secreted	Enzyme	-	N/A
SID-5	worm specific: involved in RNA interference and RNA transport	Late endosome	Other	-	N/A
Y73F4A.1	worm specifc	Unknown	Unknown	-	N/A
LIN-24	worm specific	Unknown	Other	-	N/A
INX-2	innexin=invertebrate connexin analogue, gap junction proteins	Unknown	Other	-	N/A
Y92H12BR.3	worm specifc	Unknown	Unknown	-	N/A
ZK6.11	worm specifc	Unknown	Unknown	-	N/A
F35E12.10	worm specific	Unknown	Unknown	-	N/A
C23H3.2	worm specific	Unknown	Unknown	++	1.16015	**
INX-12	innexin=invertebrate connexin analogue, gap junction proteins	Unknown	Other	-	N/A
SUR-7	worm specifc	Unknown	Other	-	N/A
F09G8.7	Worm specific	Unknown	Unknown	-	N/A
ARL-8	ADP-ribosylation factor-like GTPase 8	Lysosome	Signaling	-	N/A
VER-3	Vascular endothelial growth factor receptor 1	Endosome	Signaling	-	1.06366	ns
LRP-1	Prolow-density lipoprotein receptor-related protein 1	Endosome	Signaling	-	N/A
PTR-21	Patched domain-containing protein 1	Plasma Membrane	Signaling	-	1.03285	ns
IGLR-2	Leucine-rich repeat-containing G-protein coupled receptor 4	Plasma Membrane	Signaling	++	1.08283	ns
GSA-1	Guanine nucleotide-binding protein G(s) subunit alpha isoforms short	Plasma Membrane	Signaling	+++	1.02534	ns
SRC-1	Tyrosine-protein kinase Fyn	Cytosol/Nucleus	Signaling	-	N/A
Y63D3A.8	TLC domain-containing protein 1	Plasma Membrane	Signaling	-	N/A
ZC8.6	Phosphatidylinositol 4-kinase type 2 alpha/beta	Autophagosome/Endosome	Signaling/Trafficking	-	N/A
ARRD-13	Arrestin domain-containing protein 2	Early Endosome	Signaling/Trafficking	-	N/A
LET-805	Myotactin, a novel single-transmembrane protein containing extracellular fibronectin repeats	Extracellular	Structure	-	N/A
LMP-1	Lysosome-associated membrane glycoprotein 1	Lysosome	Transmembrane Protein	-	N/A
HAF-9	ATP-binding cassette sub-family B member 9	Lysosome	Channel/Transporter	++	0.951058	ns
HAF-4	ATP-binding cassette sub-family B member 9	Lysosome	Channel/Transporter	+++	1.01266	ns
UNC-32	V-type proton ATPase 116 kDa subunit a isoform	Lysosome	Channel/Transporter	+++	1.23638	**	less number of bigger puncta
HMT-1	ATP-binding cassette sub-family B member 6	Lysosome/Endosome/Others	Channel/Transporter	-	N/A
VHA-4	ATPase H+ transporting V0 subunit b	Lysosome	Channel/Transporter	-	N/A
PGP-6	multidrug resistance protein 3 isoform C	Unknown	Channel/Transporter	+/-	0.769943	ns
SLC-36.2	Solute carrier family 36 member,proton-coupled amino acid transporter	Lysosome/Plasma Membrane	Channel/Transporter	+	1.28577	****
PMP-5	ATP-binding cassette sub-family D member 4	Peroxisome	Channel/Transporter	+	0.792771	****	RNAi clone not verified
Y58A7A.1	High affinity copper uptake protein 1	Endosome/Plasma Membrane	Channel/Transporter	-	N/A
C29H12.2	Solute carrier family 35 member F6, nucleotide-sugar transporter	Lysossome/Mitochondria	Channel/Transporter	-	N/A
HAF-2	ATP-binding cassette sub-family B member 9	Lysosome	Channel/Transporter	-	N/A
ATGP-1	Neutral and basic amino acid transport protein rBAT	Extracellular Exosome/Plasma Mebrane	Channel/Transporter	-	N/A
Y82E9BR.16	Solute carrier family 22 member 4	Plasma Membrane/Mitochondria	Channel/Transporter	+	1.13213	**	RNAi clone targeting Y82E9BR.13, developmental delay
Y43F4B.7	SLC36A1:Proton-coupled amino acid transporter 1	Lysosome	Channel/Transporter	-	N/A
TAG-340	StAR-related lipid transfer protein 3	Endosome Late	Channel/Transporter	-	N/A
C46C2.2	Solute carrier family 22 member 16, High affinity carnitine transporter	Plasma Membrane/Extracellular Exosome	Channel/Transporter	-	N/A
T19A6.1	Solute carrier family 66 member 2	Unknown	Channel/Transporter	-	N/A
LAAT-1	Lysosomal amino acid transporter 1 homolog	Lysosome	Channel/Transporter	-	N/A
SPIN-4	Protein spinster homolog 1/Drososphila lysosomal permease	Lysosome	Channel/Transporter	-	N/A
PEZO-1	PIEZO2 (piezo type mechanosensitive ion channel component 2)	Plasma Membrane	Channel/Transporter	++++	2.50534	****	RNAi clone targeting F49C12.11, developmental delay
CED-7	ATP-binding cassette sub-family A member 3	Lysosome	Channel/Transporter	-	N/A
TAT-1	Phospholipid-transporting ATPase IA	Vesicles	Channel/Transporter	-	N/A
TAT-5	Probable phospholipid-transporting ATPase IIA	Endosome, Golgi	Channel/Transporter	-	N/A
MRP-1	Multidrug resistance-associated protein 4	Plasma Membrane	Channel/Transporter	-	N/A
MRP-2	Canalicular multispecific organic anion transporter 1	Plasma Membrane	Channel/Transporter	-	N/A
AQP-8	Aquaporin-10	Lipid Droplet/Plasma Membrane	Channel/Transporter	-	0.918646	ns
VHA-16	ATPase H+ transporting V0 subunit d1	Lysosome	Channel/Transporter	-	N/A
SCAV-3	Lysosome membrane protein 2	Lysosome	Channel/Transporter	-	N/A
VHA-6	ATPase H+ transporting V0 subunit a	Lysosome	Channel/Transporter	-	N/A
SKAT-1	Solute carrier family 36 member,proton-coupled amino acid transporter	Lysosome	Channel/Transporter	-	N/A
CHAT-1	Cell cycle control protein 50B	Lysosome/Plasma Membrane/Golgi	Channel/Transporter	-	N/A
R144.6	Transmembrane protein 144	Unknown	Channel/Transporter	++	1.19322	**
T10C6.6	Sugar phosphate exchanger	ER	Channel/Transporter	+	1.06998	ns
C03A3.2	Transmembrane protein 104, the amino acid/auxin permease (aaap) family	Unknown	Channel/Transporter	-	N/A
HAF-7	ATP-binding cassette sub-family B member 9	Lysosome	Channel/Transporter	-	N/A
VHA-5	ATPase H+ transporting V0 subunit a	Lysosome	Channel/Transporter	+++	1.82436	****
HMR-1	Protocadherin Fat 1	Plasma Membrane	Other	-	N/A
Note:
1. Highlight indicates the final candidates from LysoSensor screen
2. * The level of LysoSensor signal compared to control RNAi in the first screen
3. # The LysoSensor quantification result for the candidates from the first screen. *p<0.05; **p<0.01, ***p<0.001, ****p<0.0001, n.s. p>0.05 by Student’s t-test (unpaired, two-tailed).
